# An ancient split of germline and somatic stem cell lineages in Hydra

**DOI:** 10.1101/2023.07.04.546637

**Authors:** Chiemi Nishimiya-Fujisawa, Hendrik Petersen, Tracy Chih-Ting Koubková-Yu, Chiyo Noda, Shuji Shigenobu, Josephine Bageritz, Toshitaka Fujisawa, Oleg Simakov, Satoru Kobayashi, Thomas W. Holstein

## Abstract

In many animals, germ cell segregation occurs during early embryogenesis to protect the genome, but its origin in basal metazoans is controversial. Here, we show in the freshwater polyp *Hydra* by clonal analysis and transgenic animals that interstitial stem cells comprise two separate stem cell populations, i.e., germline and multipotent somatic stem cells. We isolated genetically labelled stem cells for a global transcriptome study and discovered a broad set of germline-specific/enriched genes including *Prdm9, Pax5, Dmrt1*. In an alternative splicing analysis, we identified many genes with germline-specific isoforms; among them, male-specific isoforms of *Dmrt1* and *Snf5*. The somatic interstitial stem cell lineage was characterized by numerous neuronal control genes like *Neurog*. But all stem cells in *Hydra* also share a core of stemness genes that has its roots in unicellular eukaryotes. This suggests an evolutionary scenario in which, at the emergence of animal multicellularity, there was an early split into a stable germline and different somatic stem cell lineages.
