## Supplementary Table 5 for "An ancient split of germline and somatic stem cell lineages in Hydra"

### Sheet: p1.Coding Annotated_ppt
Transcript	cluster	Gene Name	HMA20_uniprot	Sorted cell											Tissue
				Ecto	Endo	EgSC	Egg-Lin.	Unsertain Germline-SC	SpSC	Sperm-Lin	MPSC	MPSC-Lin.	NerveCells (GFP weak)	Nerve Cells (GFP strong)	Asexual	Spermato genesis	Oogenesis	Hermaphrodite
Transcription Factor
TRINITY_DN17326_c0_g1_i1	BD	CG17802 (Drome)/ ZNF793	Sc4wPfr_463.g30856.t1	1.99101	0.0596857	0.918098	0.255044	47.4835	43.0608	79.6906	0.179492	0.146633	0.147862	0.0422734	0.136702	56.2171	0.0759833	6.47826
TRINITY_DN11753_c0_g1_i1	BD	FOXJ1	Sc4wPfr_719.g8279.t1	0.774514	1.68799	0.284262	0.349801	10.7133	11.9646	16.6324	0.106373	0.216753	0.445901	0.416021	2.68197	13.3886	1.46411	6.26231
TRINITY_DN13541_c0_g1_i1	BD	HSF family	Sc4wPfr_832.g4720.t1	0.0111661	0.0115405	0.273628	0.549561	6.96156	7.76033	12.1993	0.0357818	0.0305451	0	0	0	7.39994	0	2.07016
TRINITY_DN35925_c0_g4_i1	BD	HSFX1/3/4	Sc4wPfr_1288.g8195.t1	0	0.090736	0.734956	0.0970682	17.9965	16.5374	27.2643	0	0.0444467	0	0	0	6.11428	0	1.71842
TRINITY_DN1319_c0_g2_i1	BD	HSFX1/3/4	Sc4wPfr_1635.g28439.t1|Sc4wPfr_1635.g28441.t1	0.0409417	0.0239459	1.79955	0.289949	24.6036	31.0735	49.8623	0.0713529	0.0784117	0.193022	0	0.0445633	23.6787	0	6.01588
TRINITY_DN32266_c0_g1_i1	BD	RAX2	Sc4wPfr_654.g18227.t1	21.1862	0.139987	0.230885	0.374804	25.9939	33.465	35.6674	0.563259	0.104707	1.61376	0.350911	9.44456	4.55002	1.07757	1.41129
TRINITY_DN46140_c2_g8_i1	BD	ZNF862	Sc4wPfr_439.g20837.t1	0	0	0.900253	0.556894	5.00531	4.27454	5.09612	0.130576	0.045161	0.403974	0.376195	0	0	0.276185	0.327331
Epigenetics
TRINITY_DN34020_c0_g1_i2	BD	SNF5_s	Sc4wPfr_106.g23595.t1	0.123504	0.0632237	1.61516	0.45351	93.5242	103.521	119.716	0.145517	0.0783682	0.194715	0.148375	0.326416	16.3143	0	2.07944
TRINITY_DN69933_c0_g1_i1	BD	phd domain containing	Sc4wPfr_562.2.g1369.t1	0.168201	0	0.133351	0.0575323	6.38358	3.67569	10.0186	0	0	0.201704	0	0	0.412624	0	0.237808
Histone
TRINITY_DN36044_c0_g1_i1	BD	H10	Sc4wPfr_24.g32542.t1	0.179665	0.701647	3.32484	1.13024	102.983	74.0812	425.478	2.15793	3.77547	0.616359	0.328108	0	2113.87	0	266.784
TRINITY_DN36044_c1_g1_i1	BD	H10	Sc4wPfr_24.g32541.t1	0.203303	0.969574	3.53981	3.1213	60.3884	53.3589	337.482	2.48743	2.54015	0.762485	0.1436	0	1568.47	0.129733	356.568
TRINITY_DN36044_c2_g1_i1	BD	H11	Sc4wPfr_24.g32542.t1	0	0.352723	1.56821	0.245332	36.4534	34.4075	128.862	0.945393	0.581342	0.354412	0	0	479.422	0	118.925
TRINITY_DN1321_c0_g1_i1	BD	H2A1J	Sc4wPfr_24.g32543.t1	0	0.0970812	0.0652089	0	4.69243	7.56967	14.6939	0.0232676	0	0	0	0	13.3025	0	2.47879
TRINITY_DN16308_c0_g2_i1	BD	H2A2B		0.0531261	1.32173	0.177508	0.0509528	3.86032	6.3819	35.8393	0.188122	0.131108	0	0	0.185688	35.4092	0.306634	6.25987
TRINITY_DN11156_c0_g1_i1	BD	H2B2E	Sc4wPfr_14.g1835.t1	2.0417	5.14508	34.6582	15.4611	1582.46	936.918	4251.97	10.4114	11.8202	4.54689	0.609082	0.919899	5352.06	0.553231	953.467
DNA repair
TRINITY_DN47697_c1_g2_i14	BD	RNF168	Sc4wPfr_244.2.g15119.t1	0.154212	0.0582299	0.194539	0.0899372	0.441626	0.431202	0.485978	0.137002	0.193441	0.69945	0.225425	0.14134	0	0.165218	0.0901579
TRINITY_DN42610_c0_g3_i1	BD	TERB1		0.0286158	0.0564583	0.244524	0.365109	0.949253	0.775313	1.05855	0.0236633	0.125577	0.260166	0.821554	0.325358	0.663232	0	0.494273
Signaling factor
TRINITY_DN70296_c0_g1_i1	BD	CER1/ DAND5_	Sc4wPfr_182.1.g16288.t1	0.225303	15.6694	0.498126	0.199339	53.5245	54.9412	36.6919	0.093815	0.257614	0.687713	0.772659	6.10349	48.5533	5.98715	13.1455
TRINITY_DN43856_c0_g1_i1	BD	DCDC2	Sc4wPfr_461.g8116.t1|Sc4wPfr_461.g8115.t1	1.0769	12.2304	3.72777	1.41947	13.8882	18.6204	22.8738	1.18419	2.72259	0.751149	0.464239	9.19557	34.7584	3.77866	10.136
TRINITY_DN43022_c0_g2_i4	BD	RSU1	Sc4wPfr_650.g22981.t1	0.134022	0.103647	0.751865	0.0521882	9.42981	9.727	10.4659	0.917388	0.0924903	0.0343043	0.0550057	0.0807493	17.7446	0.0527684	11.1353
RNA binding
TRINITY_DN11241_c0_g1_i1	BD	BOLL_S1/ bl_new	Sc4wPfr_307.g9618.t1	0.118702	0.0853886	1.89547	0.771301	82.8667	82.9127	205.624	0.203356	0.105271	0.161823	0.0461917	0.0373892	20.0147	0.0830836	5.53363
TRINITY_DN49425_c0_g1_i1	BD	BOLL_S2/ bl5h_bol3_NCBI	Sc4wPfr_1091.g16443.t1	0.0115199	0.0656238	0.723003	0.184269	39.2724	35.7636	82.0629	0.216491	0.117446	0.244024	0.0464327	0	104.166	0	18.4942
TRINITY_DN47920_c0_g10_i7	BD	MRN1|NAB6 (Yeast)		0.106552	0.187429	0.259053	0.243733	1.57136	1.4093	1.27798	0.313211	0.175509	0.385238	0	1.57456	0.78797	0.958904	0.454601
Receptor/ GPCR
TRINITY_DN61403_c0_g1_i1	BD	GABARB1	Sc4wPfr_113.1.g28335.t1	0.0349811	0.0112132	0.0108951	0.0186157	0.204774	0.402493	0.939251	0.00773535	0.0459137	0.0451632	0	0.750966	0.183906	0.555845	0.866531
TRINITY_DN31967_c0_g1_i1	BD	PAQR5	Sc4wPfr_199.g28699.t1	0.0392161	0.0391923	0.159825	0.0423162	9.98444	12.7923	16.4771	0.0240318	0.0098317	0	0.165441	0.0447639	5.8231	0	1.56884
TRINITY_DN53087_c0_g1_i1	BD	TRPM4/8	Sc4wPfr_773.g11714.t2|Sc4wPfr_773.g11714.t1	0.758614	3.06732	3.55288	2.02185	5.73982	7.08757	10.1573	1.87683	1.82964	3.10912	2.32473	4.77372	3.97839	2.62444	3.64391
TRINITY_DN210_c0_g1_i1	BD	GPCR	Sc4wPfr_339.g682.t1	14.0905	0.764298	8.76218	1.8599	18.1386	34.8325	23.0454	19.83	10.9856	2.95356	1.50425	11.6202	5.93197	4.14001	15.6609
TRINITY_DN12851_c0_g1_i1	BD	GPCR_family	Sc4wPfr_856.g31436.t1	0.197082	0	0.062103	0.00651752	2.20768	2.54021	4.5355	0.0110741	0.0036365	0.066925	0.0256821	0.0619643	0.771989	0	0.241427
TRINITY_DN38487_c0_g1_i1	BD	GPCR_family		0.0157231	0	0.569947	0.102322	25.9364	41.5417	47.9502	0	0.0294066	0.11136	0.315699	0	1.70064	0	0
TRINITY_DN47536_c1_g5_i1	BD	GPCR_family (Latrophilin receptor-like protein A)	Sc4wPfr_727.g7574.t1|Sc4wPfr_727.g7582.t1	0	0.064361	0.045741	0	1.31752	1.27238	2.63117	0	0	0	0	0	0.483044	0	0
TRINITY_DN43207_c0_g1_i2	BD	GPR139/142	Sc4wPfr_104.g15062.t1	0	0.891372	0.118063	0.0337662	2.21853	8.12539	6.27227	0.0997762	1.20888	0	1.60758	0.593795	2.14192	0.65818	1.84996
Ubiquitination & Sumoylation
TRINITY_DN41029_c0_g2_i1	BD	CMARH1/8		3.15415	0.0173587	0.117231	0.101881	2.02042	2.27386	4.60828	0.0221971	0.270927	0.281181	0.158387	1.54348	12.291	0.785886	2.36404
TRINITY_DN17164_c0_g1_i1	BD	MARCH2		0.0442885	0.0745185	0.220078	0.152468	13.483	15.0871	15.3714	0.0354701	0.0205405	0	0	0	79.3023	0.906427	7.01709
TRINITY_DN17164_c0_g2_i1	BD	MARCH2		0	0	0.162587	0.202494	6.94588	7.37947	10.0855	0.0462872	0.0454402	0.180089	0	0	3.72946	0	2.73405
TRINITY_DN47977_c7_g5_i1	BD	RNF family	Sc4wPfr_540.1.g13217.t1|Sc4wPfr_97.g24.t1|Sc4wPfr_330.g6865.t1	0	0	0.280364	0	1.47311	0.631035	0.815145	0.117516	0.0603777	1.49385	0.397334	0	0	0	1.15278
TRINITY_DN6932_c0_g2_i1	BD	KIAA1586		0.074456	0.095969	0.224395	0.508211	0.899064	1.44356	1.69365	0.217174	0.239851	0.0954521	0.10218	0	0.186505	0.371285	0.218386
TRINITY_DN42464_c0_g1_i2	BD	KIAA1586		0.0714377	0	0.0314642	0.0310705	0.476958	1.14335	0.704752	0.05285	0.396563	0	0.277045	0.238628	0	0.25698	0
TRINITY_DN48361_c0_g1_i1	BD	KIAA1586		0.229888	0.74237	0.701534	0.466445	2.28243	2.35097	2.04853	0.0821929	0.138926	0.841953	0.921311	0.64294	1.63718	0.281473	0.998197
TRINITY_DN48361_c0_g8_i3	BD	KIAA1586	Sc4wPfr_337.g3781.t1	0.250554	0.592591	0.185663	0.200061	0.801966	1.12942	1.33227	0.173216	0.0839195	0.651235	0.369477	0.601044	0.221005	0.499788	0.780084
TRINITY_DN45363_c0_g1_i4	BD	KIAA1586		0.322529	0.28819	0.330907	0.349885	0.939257	1.22152	2.15646	0.328466	0.0897213	1.93947	1.97187	0.761694	0.565046	0	1.97115
channel
TRINITY_DN46270_c1_g1_i7	BD	PKD1L2	Sc4wPfr_16.1.g8500.t1	0.00657923	0.0125891	0.143776	0.170299	0.257114	0.497249	1.09091	0.118558	0.0307691	0.107523	0.119919	0.135266	0	0.0209241	0.134036
TRINITY_DN46270_c1_g1_i3	BD	PKD1L2		0.37443	0.389945	1.10812	0.613367	3.04384	1.95145	4.21429	0.233151	0.392951	0	0	0.151577	5.11186	0.562412	0.383329
Conserved Spermatogenesis Genes
TRINITY_DN38018_c0_g1_i1	BD	GAL3ST1	Sc4wPfr_206.g8664.t1	0.0278106	0.249074	0.0509291	0.0357662	1.93097	1.56837	1.85169	0.421489	0.363516	1.35405	0.165338	0.218413	1.2213	0	0.325732
TRINITY_DN3504_c0_g1_i1	BD	MEIG1	Sc4wPfr_304.2.g12728.t1	1.38469	3.33816	1.81956	3.24499	4.75987	4.18449	8.80895	1.05487	3.70452	4.54824	2.11326	2.14727	95.8507	2.21271	7.35477
TRINITY_DN37436_c0_g1_i1	BD	RNF32	Sc4wPfr_1241.g21487.t1|Sc4wPfr_2124.g26587.t1	0.0156541	0.0125191	0.404685	0.0926521	30.9132	44.0442	38.9604	0.0282781	0	0.0493221	0	0	19.5827	0	2.36463
TRINITY_DN49532_c0_g1_i1	BD	RSPH4A	Sc4wPfr_30.g2621.t2|Sc4wPfr_30.g2621.t1	2.43678	6.62038	14.1113	13.7901	22.4772	23.7962	37.9142	8.04229	5.65771	10.5839	7.15263	5.74292	25.6725	6.88545	7.2252
TRINITY_DN27601_c0_g2_i1	BD	TSCPA/ CC030		0.0568433	0.1239	1.28445	0.621618	23.1037	34.3858	63.7164	0.0772427	0.753654	0	0.243986	0.209085	10.2646	0	5.35904
TRINITY_DN29281_c0_g1_i1	BD	TSSK3	Sc4wPfr_975.g7260.t1	0.0218834	0	0.217068	0.0229001	11.2464	13.0327	21.1389	0.0324339	0.0296099	1.63635	0.291172	0	2.51704	0.0373783	0.436518
TRINITY_DN41951_c1_g2_i2	BD	TXND3	Sc4wPfr_68.g2313.t1|Sc4wPfr_68.g2313.t3	1.90461	4.54472	17.0611	9.12674	33.8892	29.7411	62.4669	10.688	4.09461	4.55836	4.23676	5.67046	23.8453	3.63808	9.18087
Cillia/Flagella
TRINITY_DN47054_c2_g1_i1	BD	CFAP221	Sc4wPfr_253.1.g5563.t1	0.333673	1.35391	2.76002	1.74255	6.84192	7.39962	10.1122	1.71943	1.04287	0.717269	2.06905	1.20722	7.14546	1.31185	2.88391
TRINITY_DN44752_c0_g1_i2	BD	CFAP74	Sc4wPfr_68.g2331.t1|Sc4wPfr_68.g2332.t1	0.746776	0.603926	2.45295	1.53981	2.79156	3.01177	4.53934	0.903421	1.44179	1.03783	1.69884	1.70965	2.9969	0.838146	2.61336
TRINITY_DN44913_c0_g1_i2	BD	CNBD2	Sc4wPfr_1007.g33056.t1	2.04009e-07	5.52399	0.0528995	0.0170494	2.81123	3.8797	6.78813	0.0538799	1.70965e-07	0.343882	1.88616	5.30579	41.013	3.92954	5.35257
TRINITY_DN46780_c0_g1_i1	BD	DNAH12	Sc4wPfr_691.g31317.t1	0.361808	2.35444	1.93823	1.45647	3.4626	3.62484	6.16757	1.75442	1.34126	3.71613	2.7998	2.62513	9.34796	2.52808	4.68618
TRINITY_DN44888_c0_g1_i1	BD	DYNC2LI1	Sc4wPfr_1047.g802.t1	3.25574	7.25521	18.4275	12.6508	24.8051	26.0999	28.8689	10.7716	7.74043	22.4389	18.6673	11.8984	27.8053	8.50598	12.0786
TRINITY_DN14529_c0_g1_i1	BD	EM55; CSKP; MPP6	Sc4wPfr_81.g5260.t1	7.77584	3.39337	7.42939	4.74986	13.3033	19.2845	18.0206	3.38082	1.63224	3.22235	3.06763	3.93893	6.74992	3.98488	6.53589
TRINITY_DN41362_c0_g1_i2	BD	NME7	Sc4wPfr_875.1.g17147.t1	2.31786	5.71305	14.2345	10.5163	26.2717	24.2105	32.4548	9.16184	12.1978	5.26361	3.24154	11.9746	41.9867	6.51952	9.96119
TRINITY_DN22089_c0_g1_i1	BD	RSPH1	Sc4wPfr_178.g10677.t1|Sc4wPfr_178.g10677.t2	0.120909	0.175316	2.18154	0.476804	147.54	188.945	242.043	0.38565	0.493261	1.03368	0.213958	0.21698	143.976	0.192669	19.04
TRINITY_DN69759_c0_g1_i1	BD	IQCG	Sc4wPfr_1056.g20044.t1	0.624102	19.4019	0.895102	0.358754	71.5457	79.5653	62.6204	1.19799	4.26799	1.17111	1.20164	10.5487	42.6001	5.80541	12.1057
Galactosyltransferase
TRINITY_DN45004_c0_g1_i2	BD	B3GALT1	Sc4wPfr_303.g13727.t1	0.611138	0.312827	0.053409	0.0874931	1.13916	1.56549	1.96542	0.0367751	1.00221	1.06217	0.574879	3.5024	3.08958	1.45053	2.54578
TRINITY_DN35113_c1_g1_i2	BD	G3ST3		0.0547389	0.0191629	0.211987	0.115036	9.05397	27.1295	26.7419	0.0301048	0.0175849	0.0344784	0	0	5.68381	0	2.0693
TRINITY_DN45857_c0_g1_i3	BD	G3ST3	Sc4wPfr_47.g31508.t1|Sc4wPfr_47.g31510.t1	7.59698	0.152187	0.223679	0.0895062	12.9229	17.8046	31.1565	0.170397	0.198202	1.27059	0.725616	2.45883	6.95207	1.22339	4.04985
TRINITY_DN38018_c0_g1_i2	BD	G3ST3	Sc4wPfr_206.g8664.t1	0.394267	1.80155	0.0879974	0.60358	3.70547	4.42625	5.38007	1.18906	2.32047	4.36639	1.08187	1.11342	2.03519	0.215709	0.526478
Zinc Finger BED- & MYM-type, and THAP domain containing (some of them may be transporsable element)
TRINITY_DN48610_c4_g1_i5	BD	THAP12; p52k		0.0216202	0.0143993	0.0597122	0.0285085	5.3203	5.39844	8.26195	0.010499	0.0649568	0.243425	0.140997	0.0777532	2.13166	0	0.0916443
TRINITY_DN48749_c5_g13_i3	BD	THAP12; p52k		0.557887	0.45456	3.03409	1.69105	54.7779	60.9507	72.0544	1.47675	1.13546	2.54463	2.30025	1.05585	22.8321	0.389654	3.30326
TRINITY_DN43884_c0_g5_i1	BD	THAP12; p52k		0	0	0	0	6.43806	8.48515	9.7882	0	0.188078	0	0	0	0	0	0
TRINITY_DN38543_c0_g1_i1	BD	THAP12; p52k	Sc4wPfr_536.g2790.t1	0.36846	1.04943	0.395986	0.414284	14.9869	13.9115	16.593	0	0	0	0.750532	0	1.6505	0	1.63858
TRINITY_DN48749_c5_g14_i1	BD	THAP12; p52k		1.70599	1.25309	4.99768	3.85223	104.155	100.177	126.929	3.49754	2.03624	4.27163	3.89339	1.87001	58.3464	1.16941	6.15409
TRINITY_DN43884_c0_g4_i2	BD	THAP12; p52k		1.94012	0.995628	6.42526	4.16724	36.9757	42.5728	48.7609	4.11665	1.49916	4.50719	4.24889	1.91771	10.7125	0.683043	2.54701
TRINITY_DN48749_c5_g14_i7	BD	THAP12; p52k		1.10992	1.42062	5.1492	4.72699	75.4941	73.1674	86.151	2.02105	2.30813	8.38828	5.35042	1.58153	47.6848	0.549745	4.28191
TRINITY_DN48749_c5_g1_i1	BD	THAP12; p52k		0.826446	0.646647	3.19134	2.02974	48.2106	54.0885	60.8665	1.85428	0.936394	3.06343	3.60911	1.34518	19.5986	0.738056	3.19473
TRINITY_DN43185_c0_g4_i1	BD	THAP12; p52k		2.63547	2.20178	6.96436	7.79172	63.6634	62.7643	66.467	4.27561	4.67524	3.40583	7.29851	3.77852	28.6069	0	7.97036
TRINITY_DN46737_c0_g3_i1	BD	THAP12; p52k		0.0392197	0	0.0918156	0.170492	0.578274	1.25783	1.05883	0.0251252	0	0	0	0	0	0	0.167219
TRINITY_DN47240_c0_g2_i3	BD	THAP12/ p52k	Sc4wPfr_45.g3334.t1|Sc4wPfr_319.g27356.t1	0.036016	0	0.0193262	0	0.167726	0.340045	0.373046	0	0.0118608	0	0	0.14623	0	0.0667074	0.242198
TRINITY_DN47234_c2_g3_i6	BD	THAP12/ p52k	Sc4wPfr_672.g32777.t1|Sc4wPfr_1001.g5002.t1|Sc4wPfr_68.g2384.t1|Sc4wPfr_602.g18709.t1	0.26255	0.0391345	0.295503	0.109011	0.642924	0.529895	1.08969	0	0.0662029	1.12664	0.90986	0.244369	0	0	0.241618
TRINITY_DN47941_c0_g2_i2	BD	THAP domain contaning	Sc4wPfr_570.g25940.t1	0	0	0.415982	0.207678	2.49246	2.02176	3.57941	0.0259075	0	0	0	0	1.55646	0	0.361272
TRINITY_DN41235_c0_g2_i1	BD	THAP9	Sc4wPfr_391.g24717.t1	0.010927	0.0190774	0.0436921	0.0768067	0.652335	1.09469	1.73492	0.0061823	0	0	0	0	0.0698557	0.0352894	0
TRINITY_DN34304_c1_g1_i3	BD	ZBED_family		0.00985723	0.0174977	0.149221	0.129086	3.36055	7.07582	12.718	0.0125244	0.00668433	0.0347586	0.0397893	0.0321422	3.89195	0	0.918139
TRINITY_DN48258_c0_g1_i13	BD	ZBED_family	Sc4wPfr_634.1.g17860.t1	0.0361463	0.00744153	0.0430032	0	0.327408	0.692466	0.815181	0.0255352	0.00973433	0	0	0.131011	0.378237	0.0307578	0
TRINITY_DN47655_c1_g5_i1	BD	ZBED_family		0.270203	0.0133311	0.0615773	0.00662687	2.02615	1.82574	2.95443	0.0773373	0.210481	0	0	0.150334	4.18293	0.0424895	0.563494
TRINITY_DN47410_c0_g1_i15	BD	ZBED_family	Sc4wPfr_493.g3216.t1	0.0575202	0.0252111	0.0381315	0.0095285	0.988311	0.679987	1.30055	0.0141649	0.0536959	0.201855	0.258782	0	0	0.0465923	0
TRINITY_DN46607_c1_g1_i10	BD	ZBED_family	Sc4wPfr_242.g27702.t1|Sc4wPfr_242.g27700.t1|Sc4wPfr_914.g6909.t1|Sc4wPfr_246.g4313.t1|Sc4wPfr_707.g10769.t1|Sc4wPfr_1267.g1512.t1|Sc4wPfr_1909.g11460.t1|Sc4wPfr_1153.g15529.t1|Sc4wPfr_181.g16650.t1	0.112326	0.060747	0.206816	0.227423	1.47767	1.14834	1.61852	0.0969118	0.0339123	1.59557	0.879878	0.13719	0.486426	0.142749	0.0532476
TRINITY_DN47141_c8_g4_i2	BD	ZBED_family	Sc4wPfr_4449.g5685.t1	0.401427	0.610718	1.60208	1.01693	5.51588	6.439	6.25654	0.958398	1.01589	5.07791	4.46177	2.44662	2.99803	1.41277	2.34329
TRINITY_DN47522_c1_g4_i3	BD	ZBED_family	Sc4wPfr_224.g18170.t1|Sc4wPfr_1483.g15791.t1|Sc4wPfr_10.g18948.t1	0.0717433	0.104568	0.136009	0.0274015	0.389377	3.40515	1.18694	0	0	0	0.254823	0.208574	0.390316	0.232085	0
TRINITY_DN71364_c0_g1_i1	BD	ZBED_family	Sc4wPfr_514.g14424.t1	0	0.044697	0.0835704	0.184796	4.60008	7.79128	5.112	0.0328097	0	0.184923	0.998751	0	0	0	0
TRINITY_DN48636_c1_g14_i3	BD	ZBED_family	Sc4wPfr_7.g33201.t1|Sc4wPfr_833.g15074.t1|Sc4wPfr_504.g10333.t1|Sc4wPfr_192.g30632.t1|Sc4wPfr_1303.g19239.t1	0.11712	0.299881	0.430782	0.602362	0.971843	1.79315	1.3488	0.267827	0.111872	0.579067	0.933366	0.445633	0.687763	0.136995	0.867675
TRINITY_DN47141_c8_g24_i1	BD	ZBED_family		0.412861	0.560535	1.26869	0.785381	4.07106	6.1179	4.94238	0.84807	0.667148	3.06077	3.59014	1.70481	1.55794	0.692498	1.99715
TRINITY_DN38358_c0_g1_i1	BD	ZBED_family	Sc4wPfr_439.g20759.t1	0.131068	0	0.290646	0.319996	0.783568	1.11259	0.653942	0	0	0	0	0	0.593978	0	0.172529
TRINITY_DN47439_c3_g2_i1	BD	ZBED_family	Sc4wPfr_417.3.g31883.t1	0.0461116	0.0190586	0.219356	0.139143	0.607021	0.658455	0.591056	0.0244048	0.0125534	0	0.086808	0	0	0	0.184665
TRINITY_DN48190_c0_g1_i20	BD	ZBED_family		0	0	0.0422684	0.0176795	0.331767	0.44958	0.887859	0	0.0640407	1.01439	0.139458	0	0.775532	0.127517	0
TRINITY_DN48636_c1_g20_i1	BD	ZBED_family	Sc4wPfr_7.g33201.t1|Sc4wPfr_833.g15074.t1|Sc4wPfr_504.g10333.t1|Sc4wPfr_192.g30632.t1|Sc4wPfr_1303.g19239.t1	0	0.0575593	0.241535	0.310495	0.521717	1.02474	0.710236	0.154568	0	0.462672	0	0	0	0	0
TRINITY_DN48590_c3_g2_i1	BD	ZBED_family		0.356712	0	0.269924	0.590648	1.81113	1.91123	2.11252	0.32008	0.434146	4.17185	3.98591	0.936363	0	0.438824	0
TRINITY_DN48740_c3_g5_i1	BD	ZBED_family		0.0401593	0.193682	0.0837067	0.0330341	1.28571	0.891664	0.429352	0.1302	0.336512	0.25386	0.286869	0.0886046	0.154561	0.22227	0
TRINITY_DN48509_c0_g1_i1	BD	ZBED/ZMYM family	Sc4wPfr_248.g29598.t1	0.0839504	0.0273096	0.245531	0.271004	3.88861	4.79198	5.30241	0.235969	0.458148	1.63249	0.482289	0.249931	1.85861	0.219785	0.460157
TRINITY_DN48509_c0_g1_i4	BD	ZBED/ZMYM family	Sc4wPfr_248.g29598.t1	0	0.088944	0.185089	0.253812	3.85615	4.62505	4.22887	0.248325	0.125608	0.725113	0	0.249014	2.17964	0	0
TRINITY_DN48509_c0_g7_i1	BD	ZBED/ZMYM family		0.301369	0.238984	0.402627	0.602411	6.05682	6.62093	6.88005	0.677461	0.325682	3.12022	1.72057	0.991007	1.71242	0.483491	1.56926
TRINITY_DN48509_c0_g28_i1	BD	ZBED/ZMYM family	Sc4wPfr_248.g29598.t1	0.039675	0.062049	0.207246	0.155201	2.72388	3.89381	4.39434	0.183086	0.177631	0.762596	0.619388	0	0.289508	0.127811	1.05672
TRINITY_DN48217_c3_g9_i1	BD	ZBED/ZMYM family		0	0	0.0453382	0.0100398	0.687565	1.09046	0.399282	5.9779e-10	0	0	0.202333	0	0	0	0.205471
TRINITY_DN48190_c0_g1_i3	BD	ZBED1		0.0527384	0.0260199	0	0.0111954	0.850788	0.548191	0.468607	8.29408e-05	0.0124778	0.521729	2.8381	4.80739e-05	0.283613	4.71112e-05	0.229915
TRINITY_DN48509_c0_g10_i2	BD	ZBED5		0.073365	0.0658773	0.126227	0.097803	3.79365	4.7874	5.89372	0.233072	0.0213406	1.97625	2.25182	0.483163	0.268665	0.529511	0.782068
TRINITY_DN38634_c1_g4_i2	BD	ZBED5		0	0.381582	0.0226976	0.273408	1.49066	7.68589	5.16141	0.131239	0.0299458	1.84923	0.998751	0.50839	0.755976	0	0
TRINITY_DN47234_c2_g3_i9	BD	ZMYM family	Sc4wPfr_672.g32777.t1|Sc4wPfr_1001.g5002.t1|Sc4wPfr_68.g2384.t1|Sc4wPfr_602.g18709.t1	0.049178	0.035267	0.369229	0.340738	4.74202	4.42349	7.7839	0.0165867	0.0107375	0.239469	2.077	0.145425	0.427702	0.0537592	0.34046
TRINITY_DN43728_c0_g1_i2	BD	ZMYM family	Sc4wPfr_230.g26230.t1	0.0161619	0.0126296	0.150512	0.0538515	5.21251	5.26249	9.87546	0.00913477	0.0471999	0.119741	0.0345305	0.0640756	0.876407	0.0261051	0.270119
TRINITY_DN48680_c2_g2_i3	BD	ZMYM family	Sc4wPfr_795.g8166.t1|Sc4wPfr_921.g15150.t1|Sc4wPfr_283.g24303.t1|Sc4wPfr_439.g20752.t1|Sc4wPfr_6.1.g612.t1|Sc4wPfr_224.1.g33455.t1|Sc4wPfr_30.g2636.t1|Sc4wPfr_1249.1.g19993.t1|Sc4wPfr_66.g19001.t1|Sc4wPfr_98.g2678.t1	0.0760327	0.0551381	0.231274	0.120602	1.30083	0.734185	1.47208	0.0603263	0.0809292	0.516039	0.213694	0.480297	0.898694	0.158066	0.152691
TRINITY_DN48726_c0_g7_i1	BD	ZMYM family	Sc4wPfr_520.g29469.t1|Sc4wPfr_587.g26434.t1	0.154334	0.101963	0.243565	0.118598	0.861026	1.15703	1.18124	0.113528	0.378603	1.64604	1.62384	0.671679	0.317009	0.161575	0.574095
TRINITY_DN47919_c0_g2_i1	BD	ZMYM family		0.0705867	0.0249659	0.331729	0.245523	0.748863	0.806867	1.10794	0.157456	0.0705471	0.166975	0.199863	0.18195	0	0.145622	0.217529
TRINITY_DN42949_c0_g1_i2	BD	ZMYM family		0.74453	0.09066	0.237232	0	1.54717	0.970025	0.854769	0.177504	0.301667	0	0.771985	0.669614	0.747419	0	0
TRINITY_DN45544_c0_g2_i6	BD	ZMYM family		0.0266891	0	0.0348323	0	0.758063	0.700216	1.82177	0	0	0	0	0	1.36325	0	0.434642
TRINITY_DN47962_c1_g1_i7	BD	ZMYM family		0.072502	0	0.118196	0.0746045	0.102148	0.424898	0.620474	0.039851	0.330022	0	0	0.442079	0	0.242778	0.634
TRINITY_DN47152_c1_g1_i5	BD	ZMYM/THAP12 family	Sc4wPfr_227.g25812.t1|Sc4wPfr_1302.g27908.t1	0.0190908	0	0.0186297	0.0198533	1.62249	5.02806	4.32216	0.0101216	0.0064959	0	0.0367171	0	0.155191	0	0.0388838
TRINITY_DN47152_c1_g1_i2	BD	ZMYM/THAP12 family	Sc4wPfr_615.1.g17647.t1|Sc4wPfr_208.g28886.t2|Sc4wPfr_208.g28886.t1	0	0	0.0225104	0.03982	2.56743	4.34867	3.62713	0.00595585	0	0	0	0	0.086245	0	0
TRINITY_DN20370_c0_g1_i1	BD	ZMYM/THAP12 family	Sc4wPfr_4987.g20445.t1|Sc4wPfr_798.g21023.t1|Sc4wPfr_484.g18340.t1|Sc4wPfr_1374.g32574.t1|Sc4wPfr_1327.g278.t1|Sc4wPfr_479.1.g8216.t1|Sc4wPfr_161.1.g12905.t1|Sc4wPfr_169.g29104.t1|Sc4wPfr_1755.g19642.t1|Sc4wPfr_4987.g20444.t1|Sc4wPfr_232.g4559.t1|Sc4wPfr_79.1.g29207.t1|Sc4wPfr_823.1.g2055.t1|Sc4wPfr_175.1.g31522.t1	0	0.102769	0.0574174	0.104795	11.8594	12.1343	15.3505	0	0.0704523	0	0	0	4.67002	0	0
TRINITY_DN20828_c0_g1_i1	BD	ZMYM/THAP12 family	Sc4wPfr_1514.2.g61.t1	0	0	0	0	1.66173	3.13665	2.66334	0	0	0.102017	0.113333	0.0937194	0.41566	0	0.121515
TRINITY_DN38249_c0_g1_i1	BD	ZMYM/THAP12 family		0	0.0320574	0.0333702	0.0377888	1.22147	1.53384	4.82557	0	0.0212886	0	0	0	1.60803	0	1.56036
TRINITY_DN48589_c5_g16_i3	BD	ZMYM/THAP12 family		0	0	0	0.0173097	1.3193	2.61272	1.69802	0	0	0	0	0.292609	0.883876	0	0.684698
TRINITY_DN48031_c1_g3_i3	BD	ZMYM/THAP12 family		0	0	0.068283	0.0289063	1.81459	1.55988	5.19723	0.0389561	0.095767	0.100113	0	0.367939	0.611841	0	0.357812
TRINITY_DN46514_c6_g1_i5	BD	ZMYM/THAP12 family		0.0489219	0	0.0767914	0.0672761	1.01774	1.11765	0.788861	0	0.00941693	0	0	0	0.268258	0	0.277337
TRINITY_DN47414_c3_g4_i2	BD	ZMYM/THAP12 family		0	0	0.162753	0.213661	1.16582	1.74339	2.14967	0.169227	0.0325645	0.108661	0	0	0.166035	0	0
TRINITY_DN48281_c0_g1_i1	BD	ZMYM/THAP12 family	Sc4wPfr_1514.2.g61.t1	0	0	0.0553204	0.043144	0.557356	0.888973	0.72272	0	0.175879	0.0667972	0	0	0	0	0.275107
TRINITY_DN48281_c0_g1_i7	BD	ZMYM/THAP12 family	Sc4wPfr_1514.2.g61.t1	0	0	0.131909	0.111997	0.384297	0.2873	0.371951	0.00769657	0.0528819	0.384468	0.0512034	0.0415113	0.27447	0.0921798	0.053887
TRINITY_DN47920_c0_g16_i1	BD	ZMYM/THAP12 family	Sc4wPfr_36.g16961.t1|Sc4wPfr_1711.g30806.t1|Sc4wPfr_289.1.g8524.t1	0.043411	0	0.0349438	0.0734659	0.746107	0.95475	1.27418	0.198866	0.072921	0	0.570117	0	0	0	0
TRINITY_DN4496_c0_g1_i1	BD	ZMYM/THAP12 family	Sc4wPfr_264.g27473.t1	0.0289752	0	0.042114	0	1.03502	0.761706	1.3428	0	0	0	0	0.0951548	0.211044	0	0.123369
TRINITY_DN42663_c0_g1_i3	BD	ZMYM/THAP12 family		0.495107	0.129726	0	0.156276	2.01489	2.23955	2.53815	0	0.151994	0	0.471526	1.0086	1.21069	0	0.515685
TRINITY_DN48748_c3_g7_i1	BD	ZMYM/THAP12 family	Sc4wPfr_356.g7161.t1|Sc4wPfr_1073.g23672.t1|Sc4wPfr_642.g9128.t1|Sc4wPfr_250.g16024.t2|Sc4wPfr_250.g16024.t1|Sc4wPfr_482.g19106.t1|Sc4wPfr_568.g22810.t1|Sc4wPfr_4864.g15801.t1	0.158216	0	0	0.0583723	0.915222	1.48904	1.4367	0.11871	0.168748	0.613888	0	0.280028	0	0	0.241203
TRINITY_DN58821_c0_g1_i1	BD	ZMYM/THAP12 family	Sc4wPfr_801.1.g1008.t1	0	0	0.0265618	0	0.590169	1.03661	0.799018	0	0	0	0	0	0	0	0
TRINITY_DN41310_c0_g1_i3	BD	ZMYM/THAP12 family	Sc4wPfr_615.1.g17647.t1|Sc4wPfr_208.g28886.t2|Sc4wPfr_208.g28886.t1	0.844655	0	0	0	2.20879	4.53964	4.5024	0	0	0	0	0	0	1.12336	0
TRINITY_DN46677_c2_g2_i1	BD	ZMYM/THAP12 family		0.165122	0.296843	0.398655	1.4768	1.63597	1.80646	3.50029	0.400258	0.140816	0.822568	0.550494	0.357462	0.0985183	0.0495857	0.290004
TRINITY_DN48537_c2_g4_i8	BD	ZMYM/THAP12 family		0.0182892	0.128456	0.122367	0.0253787	1.43191	3.08588	1.66408	0.161521	0.0118882	0.252614	0.132738	0.270322	0.119333	0	0.0774798
TRINITY_DN48537_c2_g12_i4	BD	ZMYM/THAP12 family		0	0.0390943	0.0388699	0.0578835	1.35416	2.93529	1.14062	0	0.1139	0	0	0.295191	1.31556	0.161046	0
TRINITY_DN48589_c5_g3_i1	BD	ZMYM/THAP12 family		0.156879	0	0.0523268	0.028442	1.5191	2.43727	1.3181	0.319793	0.615392	0.42318	0	0	0	0.141453	0.644322
TRINITY_DN48748_c3_g19_i1	BD	ZMYM/THAP12 family	Sc4wPfr_356.g7161.t1|Sc4wPfr_1073.g23672.t1|Sc4wPfr_642.g9128.t1|Sc4wPfr_250.g16024.t2|Sc4wPfr_250.g16024.t1|Sc4wPfr_482.g19106.t1|Sc4wPfr_568.g22810.t1|Sc4wPfr_4864.g15801.t1	0	0	0	0.244166	0.989851	1.62768	0.902432	0.227458	0.050404	0.205345	1.10417	0	0.420221	0	0.48413
TRINITY_DN48589_c5_g3_i3	BD	ZMYM/THAP12 family		0.0612753	0.065255	0.28924	0.111465	2.74865	3.6736	1.35352	0.0336205	0.052079	0	0	0.534303	0	0	0
TRINITY_DN41310_c0_g1_i1	BD	ZMYM/THAP12 family	Sc4wPfr_36.g16960.t1	0.0326088	0.0261149	0.183519	0.206953	0.675227	4.15093	1.47831	0.129033	0.238165	0.935915	1.84694	0.0955205	0.211864	0	0.123842
TRINITY_DN47782_c0_g4_i1	BD	ZMYM/THAP12 family		0.251014	0.343776	0.112246	0.165697	3.06914	6.89445	3.13841	0.572421	0.25818	0.389294	1.04893	1.07068	0.451087	0.193735	0.68897
TRINITY_DN46753_c1_g26_i2	BD	ZMYM/THAP12 family	Sc4wPfr_36.g16961.t1|Sc4wPfr_1711.g30806.t1|Sc4wPfr_289.1.g8524.t1	0.0499462	0.188829	0.554009	0.432372	1.38707	3.09621	1.98927	0.29089	0.27026	0.158703	0.169745	0.385815	0.484576	0.184298	0.286339
TRINITY_DN48423_c5_g6_i3	BD	ZMYM/THAP12 family	Sc4wPfr_234.g4739.t1|Sc4wPfr_106.g23546.t1|Sc4wPfr_1040.g7616.t1	0.2463	0.106153	0.0396442	0.0466846	1.59939	1.97424	1.87759	0.182869	0.227689	2.27507	1.2481	0.681471	1.80728	0	0
TRINITY_DN46518_c3_g2_i1	BD	ZMYM/THAP12 family	Sc4wPfr_641.g16821.t1|Sc4wPfr_641.g16821.t2	0.102453	0	0.136274	0.0557573	0.762964	0.68352	0.769948	0.0962763	0.0152989	1.7917	0.945995	0.0866903	0.576277	0	0
TRINITY_DN48423_c6_g1_i4	BD	ZMYM/THAP12 family	Sc4wPfr_391.g24669.t1	0.133609	0	0.350756	0.0962858	0.899475	0.751058	0.48568	0.293607	0.253253	0.718442	0.264142	0.359627	0.485942	0	0.427036
TRINITY_DN46768_c0_g11_i1	BD	ZMYM/THAP12 family	Sc4wPfr_371.g8144.t1	0.68441	0.267174	1.78627	1.26704	3.31748	3.46614	4.4644	1.15969	0.425236	4.31269	4.73653	0.713157	2.1447	0.698314	1.1066
TRINITY_DN46518_c2_g1_i1	BD	ZMYM/THAP12 family	Sc4wPfr_699.g21644.t1|Sc4wPfr_2059.g23159.t1	0.092192	0	0.0900353	0.0326482	0.549425	0.420867	1.27895	0	0.158346	2.30817	0.892937	0.146543	0.324198	0	0
TRINITY_DN48726_c0_g5_i2	BD	ZMYM/THAP12 family	Sc4wPfr_587.g26435.t1	0.115039	0.0569087	0.10152	0.103213	0.454385	0.47301	0.810414	0.0537096	0.174851	0.488815	0	0.322631	0.237367	0.178742	0.0879851
TRINITY_DN44803_c0_g1_i1	BD	ZMYM/THAP12 family		0	0.034123	0	0.0696429	0.222903	0.345457	0.334162	0.0121105	0.0136868	0.0674619	0	0	0.27476	0.619217	0.322726
TRINITY_DN40553_c0_g1_i1	BD	ZMYM/THAP12 family	Sc4wPfr_812.g31148.t1|Sc4wPfr_521.g26987.t1|Sc4wPfr_1100.g15596.t1	0.922147	0.964314	0.244673	0.445236	4.34504	1.38108	4.69527	0.223974	0.147542	2.74189	9.2553	1.69348	0.945041	2.68985	1.6014
TRINITY_DN46496_c0_g6_i3	BD	ZMYM/THAP12 family	Sc4wPfr_239.g21077.t1|Sc4wPfr_126.2.g29252.t1|Sc4wPfr_126.1.g22588.t1|Sc4wPfr_372.g28018.t1|Sc4wPfr_239.g21078.t1	0.0272458	0.0122292	0.0530148	0.118357	0.484157	0.251359	0.671223	0.00866545	0.0402153	0.192675	0.109615	0.13345	1.1769	0.197462	0.363428
TRINITY_DN48537_c2_g2_i1	BD	ZMYM/THAP12 family		0.224661	0.372483	0.198319	0.398741	1.39479	5.09249	0.688862	0	0	0.406416	0	0.375936	0	0	0
TRINITY_DN48589_c5_g3_i4	BD	ZMYM/THAP12 family		0	0	0.0349114	0.401081	1.14349	2.61158	0.851527	0	0	0	1.39141	0	0	0	0
TRINITY_DN48423_c5_g2_i1	BD	ZMYM/THAP12 family	Sc4wPfr_371.g8144.t1	0.181293	0.0908193	0.208006	0.0943332	0.81079	0.992719	1.21806	0.0629087	0.162603	0	0.357252	0.150695	0	0.200915	0.583772
TRINITY_DN48610_c4_g1_i10	BD	ZMYM/THAP12 family	Sc4wPfr_1185.g18746.t1	0.0775779	0.074518	0.220408	0.292793	2.2004	1.83415	2.95082	1.32609	0.769616	1.06869	0.864044	0.150712	0	0.600025	0.198276
TRINITY_DN48271_c0_g4_i1	BD	ZMYM/THAP12 family		0.106199	0	0	0	1.33491	0.500078	0.372217	0.0651628	0.509266	0.633258	0	0	0.392615	0.382255	0.226526
TRINITY_DN47792_c3_g3_i5	BD	ZMYM1	Sc4wPfr_878.g6532.t1	0	0.0390943	0	0	2.27251	4.6708	4.47894	0.078125	0.0337653	0	0	0	0	0.161046	0
TRINITY_DN42056_c2_g1_i1	BD	ZMYM5		0	0	0.011093	0	0.305838	0.656795	0.642257	0	0	0	0	0	0	0	0
TRINITY_DN39544_c0_g1_i1	BD	ZNF474		9.28968	4.96583	16.6541	7.14936	19.8028	24.9903	26.1616	7.87183	5.10858	33.4024	36.7881	6.0023	15.7339	3.36926	8.24943
TRINITY_DN48509_c0_g1_i2	BD	TF2-related, general	Sc4wPfr_248.g29598.t1	0	0.105363	0.0588914	0.0933885	1.68058	1.73962	2.2084	0	0.0433597	0.218913	0	0	0.448263	0	0.373351
TRINITY_DN48589_c5_g16_i1	BD	TF2-related, general		0.681348	0.092276	0.335422	0.364532	2.08962	3.48313	3.1141	0.284585	0.119333	0.369085	1.17834	0.288898	2.94179	0.363183	0
Other genes
TRINITY_DN69703_c0_g1_i1	BD	Acam (Drome), CALM3	Sc4wPfr_1060.g12125.t1	0.113409	0.241545	0.478445	0.271128	21.6192	23.2689	57.0827	0.195953	0.585916	0.744835	0.805171	0.129254	256.628	0.141453	18.7286
TRINITY_DN21612_c0_g2_i1	BD	ANK3	Sc4wPfr_48.g30202.t1	0.0679465	0.0250579	0.0647452	0.057171	1.57365	0.706409	1.07826	0.00344637	0.125247	0.14053	0.185083	1.71045	0.735583	0.310828	1.20736
TRINITY_DN44918_c0_g1_i1	BD	ANKEF1	Sc4wPfr_555.g27137.t1	2.90209	1.57198	4.1279	1.49596	4.78081	6.78225	6.40742	1.05689	0.582035	1.7036	1.14663	2.22687	4.29687	0.709953	2.21927
TRINITY_DN39773_c1_g1_i3	BD	Ankyrin repeat containing	Sc4wPfr_455.g20390.t1	0.254257	0.149853	1.71904	0.721244	100.655	119.037	119.159	0.116624	2.53138	3.34086	2.51944	0.284887	23.1483	0.315494	6.13688
TRINITY_DN13727_c0_g2_i1	BD	ANPRA	Sc4wPfr_319.g27326.t1	0.268736	0.109373	7.47946	2.45161	27.7397	37.098	52.4128	0.347461	0.129033	0.133034	0.0947699	3.8135	64.1119	2.1814	10.6844
TRINITY_DN37350_c0_g1_i5	BD	ARMC3	Sc4wPfr_766.g13534.t1	1.9189	2.21959	4.12315	1.54137	6.468	8.15232	9.96743	0.780011	1.48086	0.912984	0.265418	2.37538	14.1592	1.6896	4.38135
TRINITY_DN37350_c0_g1_i4	BD	ARMC3	Sc4wPfr_766.g13534.t1	0.405554	0.585007	1.06881	0	2.33896	2.53594	1.72483	0.141716	0.0115106	0	0.391223	0.567222	0	0	1.60906
TRINITY_DN37350_c0_g1_i1	BD	ARMC3	Sc4wPfr_766.g13534.t1	0	0	0.423873	0.15197	0.965689	1.36018	2.04374	0.150377	0	0.264283	0	0	0.530222	0	0.632852
TRINITY_DN37594_c0_g1_i1	BD	C22orf15		0	0.0399277	0.118368	0.0170921	3.57603	6.22809	8.68082	0	0	0	0	0.218525	15.6306	0	2.26785
TRINITY_DN39356_c0_g1_i6	BD	CCDC189	Sc4wPfr_707.1.g4127.t1	0	0	0.153067	0.090781	0.752304	0.771548	1.439	0.222811	0	0	0	0	3.10669	0	0.769763
TRINITY_DN36151_c0_g1_i3	BD	CCDC81	Sc4wPfr_1230.g7372.t1	0.205555	0.389813	0.776025	0.149126	1.1079	1.38499	2.99245	0.388377	0.186109	0.62918	0	0	2.05202	0	0.0010047
TRINITY_DN21611_c0_g1_i1	BD	CYB561D1/2	Sc4wPfr_957.g32680.t1	0.301572	0.375309	1.12692	0.974046	22.3096	49.0439	53.1406	1.2786	1.2572	1.56248	1.25444	0.143425	15.1096	0.800195	3.31672
TRINITY_DN45788_c2_g1_i2	BD	DGLUCY	Sc4wPfr_326.1.g26777.t1	0.841759	0.146994	0.0332277	0	0.58202	0.953725	1.0363	0.0578982	0.0738853	3.65179	0.108105	1.21254	2.08303	0.907625	1.29786
TRINITY_DN21322_c0_g1_i1	BD	ERAP1/2	Sc4wPfr_229.g6940.t1	2.21638	5.86919	0.515061	0.305526	23.0891	28.704	38.0128	0.718097	36.9285	3.63602	2.29271	17.9138	18.462	12.769	12.2397
TRINITY_DN38634_c1_g3_i1	BD	FAM200B		0	0	0.052395	0.41066	1.17278	3.10533	3.12295	0	0.0840607	0	0	0	0	0	0.92535
TRINITY_DN29866_c0_g1_i2	BD	GDE1	Sc4wPfr_479.g19774.t1	0	0.0920787	0.1456	0	4.23363	4.24511	12.3415	0	0.0513973	0.302743	0	0	25.023	0	3.19992
TRINITY_DN53126_c0_g1_i1	BD	GNGT1/11	Sc4wPfr_180.g11679.t1|Sc4wPfr_180.g11679.t2	1.12389	1.13285	50.8305	21.1102	942.069	846.114	1113.63	0.51604	0.903485	3.72097	0.762803	0.449932	114.096	0.495561	12.1352
TRINITY_DN5793_c0_g2_i1	BD	INX	Sc4wPfr_347.g19295.t1	0.0136849	0	0.168977	0.0416445	9.9972	11.0767	14.2122	0.0713725	0.0140181	0.0861148	0	0	16.1049	0	2.58231
TRINITY_DN5793_c0_g1_i1	BD	INX	Sc4wPfr_347.g19295.t1	0	0	0.0343938	0	3.71041	5.84512	6.66941	0	0	0	0	0	1.76543	0	0
TRINITY_DN38637_c0_g1_i1	BD	jhamt (Drome)/ AS3MT	Sc4wPfr_1152.g30288.t1	0.097014	0.0324523	0.0531308	0.183288	0.663197	0.688753	1.07623	0.032516	0.34691	0.525144	0.222318	0.907731	6.149	2.21026	7.77381
TRINITY_DN32780_c0_g1_i1	BD	KCNA_family	Sc4wPfr_1100.g15609.t1	0.053169	0	0	0	0.375756	0.363449	1.55054	0.0136677	0.0070429	0.346129	0	0.0799508	13.7419	0	1.34927
TRINITY_DN42441_c0_g1_i2	BD	KCNC1_family	Sc4wPfr_1838.g9425.t1|Sc4wPfr_1838.g9425.t2	0.0713847	1.28885e-06	0.115459	1.03058	3.08126	2.81567	6.84381	3.19412e-07	0.0930229	39.2412	1.48995	0.360067	1.51498	0	0.735991
TRINITY_DN44624_c0_g1_i2	BD	lipase domain containing	Sc4wPfr_520.g29367.t1|Sc4wPfr_520.g29367.t2|Sc4wPfr_520.g29368.t1	0.253417	0.479319	1.59822	1.13232	2.55259	2.46211	2.48849	0.859414	0.653471	1.53745	3.089	1.61984	0.929819	1.28026	1.73439
TRINITY_DN9621_c0_g2_i1	BD	LKAM1		0.188412	0.462673	0.15832	0.191427	10.7287	14.6477	13.9192	0.113729	0.250933	0.203193	0.21851	0.186299	44.0573	0.202036	3.35593
TRINITY_DN11474_c0_g2_i1	BD	MORN5	Sc4wPfr_221.g17490.t1	5.68233	8.22997	18.4166	9.49463	20.1103	27.0711	23.8143	4.00733	3.13704	17.7681	9.9657	3.96451	17.5845	4.59746	4.55708
TRINITY_DN46181_c0_g1_i1	BD	NEK10	Sc4wPfr_878.g6541.t1|Sc4wPfr_878.g6539.t1	3.05358	4.93727	9.09135	4.36153	17.9968	22.8295	30.1486	7.18826	3.48857	2.30399	1.31179	6.81855	6.66392	4.3746	8.05828
TRINITY_DN51193_c0_g1_i1	BD	NMRAL1	Sc4wPfr_1073.g23707.t1	0.0283605	0.0274889	0	0	0.295924	0.285645	0.70016	0	0.0786632	0	0	0.165859	13.7758	0	0.86045
TRINITY_DN46651_c1_g1_i4	BD	NUP42	Sc4wPfr_38.g5814.t1	0.0795553	0.019057	0.0773041	0.0150446	0.80139	1.60697	0.972658	0.0621179	0.0202515	0.186853	0.211261	0	0.887815	0	0.223607
TRINITY_DN46651_c1_g1_i6	BD	NUP42	Sc4wPfr_38.g5814.t1	0	3.50307e-07	0	0.257087	0.458059	0.696583	0.855425	0.0210383	0	0	0	0	0	0	0.295206
TRINITY_DN45142_c1_g1_i1	BD	P20D2		2.37973	13.3251	32.0445	26.7775	184.227	217.444	264.3	26.5983	16.9289	3.92119	2.32756	11.849	68.7469	17.6304	21.9399
TRINITY_DN38214_c0_g1_i3	BD	PACN1	Sc4wPfr_520.g29447.t1	0	0	0	0	3.36326	4.4455	5.97887	0	0.0308421	0	0.0917709	0	0.285206	0	0.356659
TRINITY_DN38214_c0_g1_i2	BD	PACN1	Sc4wPfr_520.g29447.t1	0.014843	0.0232012	0.189869	0.052782	6.41206	8.43764	11.3158	0.0779315	0.0742455	0.0467396	0	0	107.775	0	7.37475
TRINITY_DN21225_c0_g1_i1	BD	PCR5	Sc4wPfr_1016.g23833.t1	0.0960187	0	0.370888	0.0522204	6.28051	7.51138	34.295	0.06054	0.0743257	0.114642	0	0	18.457	0	5.72733
TRINITY_DN22625_c0_g2_i2	BD	PLAT	Sc4wPfr_439.g20742.t1	0	0	0.0110441	0	0.28617	0.443303	0.937686	0	0	0	0	0	3.61548	0	0.1969
TRINITY_DN33280_c0_g1_i1	BD	PpY-55A (Drome)/ PPP1CC	Sc4wPfr_856.g31442.t1	9.94483	7.56484	13.505	6.15629	18.5791	21.8753	30.0435	5.68177	7.54087	16.2839	16.8282	12.3251	36.9943	12.4896	21.3922
TRINITY_DN41319_c0_g1_i1	BD	PyK/ PKM	Sc4wPfr_182.g26069.t1	0.0804665	0.0288225	0.0182432	0.0146799	1.16537	0.659713	2.34701	0.0691483	0.0679773	0.213399	0	0.0328866	33.2352	0.1097	1.40908
TRINITY_DN44263_c0_g1_i2	BD	QRIC2	Sc4wPfr_1044.g6828.t1|Sc4wPfr_1044.g6825.t1	0.0122492	0.0177336	0.0848364	0.0168572	6.32601	8.44231	12.1515	0.0414328	0.0586442	0.0433527	0.0249617	0	20.4296	0	1.87684
TRINITY_DN53442_c0_g1_i1	BD	SLC32A1	Sc4wPfr_201.1.g33264.t1	0.0381578	1.52013	3.21791	0.959804	20.0198	22.1415	32.312	1.0618	0.878949	0.209367	0.15977	0.74215	10.3717	0.502347	2.84893
TRINITY_DN41686_c0_g1_i2	BD	SLC43A3	Sc4wPfr_691.g31363.t1|Sc4wPfr_691.g31361.t1|Sc4wPfr_691.g31358.t1	2.0191	0.435042	2.82486	1.38003	15.6699	26.091	14.7124	0.713726	0.293889	0.482291	0.586269	1.52257	2.54115	1.69483	5.07931
TRINITY_DN28294_c0_g2_i1	BD	SLC7A9	Sc4wPfr_6.1.g585.t1	0.0275434	0	0	0.0121353	0.739629	1.80636	1.3561	0.0176963	0.0273381	0	0	0	12.6637	0.401152	1.27492
TRINITY_DN33182_c0_g1_i1	BD	SLFNL1		0.088146	0.196818	0.0909974	0.0437967	1.34847	2.27196	6.46821	0.0917981	0.103625	0	0.0547591	0.0888874	44.3881	0.0493217	4.78827
TRINITY_DN46326_c1_g1_i6	BD	SYT11		0.413928	0.0847303	0.0541119	0.0113721	0.78308	10.1101	3.02201	0.0352506	0.175762	0	0.491632	1.19607	1.48063	7.94831e-05	0.246948
TRINITY_DN37480_c0_g2_i2	BD	TMEM121B	Sc4wPfr_66.g19008.t1|Sc4wPfr_66.g19006.t1|Sc4wPfr_66.g19009.t1	0.015788	0.0141732	0.145762	0.0135199	3.40104	5.57276	11.213	0	0	0.0559125	0	0	2.84623	0	2.67847
TRINITY_DN20382_c0_g1_i1	BD	TTLL8	Sc4wPfr_264.g27415.t2	1.98409	1.41342	6.26992	2.36055	6.00554	8.51908	7.33269	2.40638	0.646181	5.8702	8.2269	1.66188	6.77708	0.881692	3.68015
TRINITY_DN37773_c0_g2_i1	BD	UNC93A	Sc4wPfr_104.g15040.t1|Sc4wPfr_104.g15040.t2	0	0	0.0165566	0	2.2349	2.45356	2.50474	0	0	0	0	0.0286911	2.02045	0.031924	0.111766
TRINITY_DN18318_c0_g1_i1	BD	VWDE	Sc4wPfr_728.g2226.t1	1.07916	0	1.33678	0.484717	3.34941	2.29083	5.04624	0	0.387772	0	0.750561	1.42769	3.78016	0	3.73659
TRINITY_DN37918_c0_g1_i1	BD	XKR6	Sc4wPfr_320.1.g20964.t1	0	0.00936073	0.0358905	0.0345123	0.974034	1.54187	3.00023	0.00806935	0.0314563	0	0	0	2.38846	0	0.677681
