## Supplementary Table 8 for "An ancient split of germline and somatic stem cell lineages in Hydra"

### Sheet: TGF-beta_components
Transcript	cluster	Gene Name	HMA20_uniprot	Sorted cell											Tissue
				Ecto	Endo	EgSC	Egg-Lin.	Unsertain Germline-SC	SpSC	Sperm-Lin	MPSC	MPSC-Lin.	NerveCells (GFP weak)	Nerve Cells (GFP strong)	Asexual	Spermato genesis	Oogenesis	Hermaphrodite
Ligand
TRINITY_DN41610_c0_g1_i1	n.s.	Activinlike1 (HW)/ MSTN/ GDF8		0.0282135	0.0998225	0.020936	0	0	0	0	0.0533784	0	0	0	0.246461	0.434955	5.41115	4.03052
TRINITY_DN48833_c0_g1_i1	AD	Activinlike2 (HW)/ INHBB	Sc4wPfr_292.g13083.t1|Sc4wPfr_3180.g7659.t1	1.41567	143.047	0.689761	0.903323	0.88792	0.693192	0.606386	0.36508	2.00376	4.38049	2.7695	50.1703	60.6643	41.0315	64.5575
TRINITY_DN32681_c0_g1_i1	AD	Activinlike3 (HW)/ BMP8	Sc4wPfr_1127.1.g1473.t1	0.203614	41.4855	0.240124	0.176074	0.153843	0.142065	0.172296	0.153624	0.270443	1.38719	1.58081	23.067	42.5473	17.9926	37.8325
TRINITY_DN41617_c0_g1_i1	AD	Activin-like 4/ GDF8	Sc4wPfr_825.g15293.t1	0.636805	53.1088	0.189372	0.216118	0.206269	0.269126	0.216539	0.14923	0.325539	1.11592	1.07556	14.6226	24.881	18.5484	23.1208
TRINITY_DN37979_c0_g1_i1	AV	Tgf2 (HW)/ BMP4		2.6876	0	0.0065904	0.0591918	0	0.0108476	0.0385668	0	0.00853457	0.104924	0	0.484277	0.854566	0.268536	0.377134
TRINITY_DN62554_c0_g1_i1	AD	Tgf3 (HW)/ BMP7	Sc4wPfr_467.g16222.t1	0.0118391	6.35739	0.0118621	0.046017	0	0.0296545	0	0.00866545	0.0528244	0.433519	0.438458	2.75798	1.76535	1.48096	2.82934
TRINITY_DN12777_c0_g1_i1	AU	Tgf4 (HW)/ BMP7	Sc4wPfr_467.g16222.t1	1.42815	0.0569459	0	0	0.01721	0	0	0	0.0153731	0	0	0.0697757	0.617192	0	0.995724
TRINITY_DN41256_c0_g1_i1	AX	Bmp2/4 (HW)-5'	Sc4wPfr_102.g11053.t1	6.83707	34.114	0.124832	0.271667	0.188448	0.271417	0.208911	0.130589	0.30066	1.28948	1.13634	8.80701	7.13494	5.9186	7.74276
TRINITY_DN7980_c0_g1_i1	AX	Bmp2/4 (HW)-3'		3.56691	19.0329	0.0908343	0.166999	0.0314731	0.193051	0.140579	0.0501202	0.068343	0.281379	0	3.22296	3.73044	1.69313	5.50412
TRINITY_DN33472_c0_g1_i1	AX	Bmp5-8c (HW)	Sc4wPfr_628.g32877.t1	12.3969	17.5575	0.743378	0.280536	1.3365	2.29444	1.1721	0.234187	0.702137	1.78921	0.815114	10.9321	8.09406	6.14293	6.04018
TRINITY_DN36666_c0_g1_i2	AD	Bmp5-8b (HW)	Sc4wPfr_628.g32876.t1	0.169314	12.091	0.0882916	0.107692	0.439943	0.462805	0.430996	0.0659805	0.456567	0.363004	0.27633	5.0324	2.05292	2.27799	3.48445
TRINITY_DN42348_c0_g1_i1	AY	Nodal-related (HW)	Sc4wPfr_639.g22916.t1	7.94862	2.96834	0.754506	3.0167	0.111444	0.202102	0.079213	0.0707225	0.0807249	0.518546	0.34985	2.4268	1.30402	1.50724	2.82147
not found in our RNA-seq		Bmp5-8a (HW)
not found in our RNA-seq		Tgf1 (HW)
Receptor and co-receptor
TRINITY_DN3454_c0_g2_i1	AO	ACVR1_MP-Lin	Sc4wPfr_246.g4304.t1	0.898132	0.135419	0.139261	0.124618	0.575306	0.27021	0.65251	6.58813	15.153	2.51094	0	3.90449	2.66203	1.26963	1.90818
TRINITY_DN3454_c0_g1_i1	AJ	ACVR1_nerve	Sc4wPfr_246.g4304.t1	8.26021	9.12527	8.81696	5.89826	8.36772	6.26781	7.90159	11.219	10.9575	39.4381	76.2902	11.8804	9.95569	9.83135	9.85301
TRINITY_DN37404_c2_g1_i3	AK	ACVRL1		9.22137	3.95178	9.22014	9.09329	6.17606	6.98267	7.09392	5.57069	4.45206	43.2265	39.3873	8.19088	5.7353	6.68511	8.93038
TRINITY_DN39837_c0_g1_i1	n.s.	ACVR2a	Sc4wPfr_615.g17540.t1	13.0822	12.732	11.0903	10.9881	10.1879	10.0841	10.9221	10.0996	8.41319	31.1	34.491	13.6962	10.8849	9.27961	12.9963
TRINITY_DN44287_c1_g1_i4	n.s.	ACVR2b	Sc4wPfr_615.g17533.t1	4.53931	3.42738	8.46322	9.28175	5.99225	7.31167	7.29216	4.76955	1.8677	4.76113	3.7805	4.60225	3.66576	3.64456	7.40598
TRINITY_DN15871_c0_g1_i1	AW	ACVR2c	Sc4wPfr_1007.g33059.t1	24.8239	10.4465	7.55209	8.90091	6.733	6.61053	7.51182	6.73849	7.68125	20.5869	25.3138	10.4964	6.18494	3.85997	7.96453
TRINITY_DN37404_c2_g1_i1	BG	BMPR1a	Sc4wPfr_98.g2717.t1	1.72344	1.47401	92.0105	106.314	76.9755	74.8799	81.2055	58.4058	16.0886	4.4564	2.55439	9.82163	16.5512	10.1421	16.311
TRINITY_DN37404_c1_g1_i1	BB	BMPR1b_5'half (different from BMPR1a)	Sc4wPfr_798.g21016.t1	6.75612	3.56193	4.0032	3.65979	3.48373	4.95647	3.1204	2.79898	2.38998	21.4826	28.1776	4.30358	4.48349	2.4594	7.2836
TRINITY_DN37404_c0_g2_i1	BB	BMPR1b_3'half (different from BMPR1a)		12.7228	5.82251	9.30215	8.85156	7.41126	8.61807	7.78793	7.08609	4.11977	69.3263	68.7106	13.6321	4.84682	6.80707	10.1175
TRINITY_DN41098_c0_g1_i1	AG	BMPR2	Sc4wPfr_1395.g14003.t1|Sc4wPfr_1395.g14003.t2	6.12441	5.42704	10.1427	5.86346	7.8176	8.4163	8.82077	5.19765	3.80462	26.7814	37.5292	6.81792	7.01321	14.7122	28.1794
TRINITY_DN38157_c0_g1_i4	n.s.	TGFR1/ACVR1	Sc4wPfr_1495.g2867.t1|Sc4wPfr_1495.1.g33048.t1	8.93615	9.31453	28.3631	25.2899	24.5592	20.0486	27.8194	24.1588	12.5034	17.1218	21.5279	11.0115	11.4475	10.8394	14.4087
TRINITY_DN34643_c0_g1_i1	AC	NEO1	Sc4wPfr_366.g23795.t1|Sc4wPfr_366.g23795.t2	0.175096	4.1586	1.21366	0.660779	0.649574	0.883585	1.4145	0.974902	0.454375	2.35863	3.28063	1.62564	2.80282	1.88987	3.51323
TRINITY_DN17038_c0_g1_i1	BC	HJV	Sc4wPfr_262.g16791.t1	19.5641	12.1159	5.4921	6.55342	3.21391	4.54372	3.69082	3.73456	3.33076	115.047	96.5143	12.3139	2.33323	3.01654	6.03122
Extracellular Inhibitor
TRINITY_DN71316_c0_g1_i1	AD	Cerberus-like 1 (HW)	Sc4wPfr_290.g6590.t1	0.0583682	9.43313	0.110392	0.0745143	0.0595588	0.0337984	0	0.02711	0.0140409	0.346026	0	2.48729	1.26839	2.61031	5.0477
TRINITY_DN9281_c0_g2_i1	AV	Cerberus-like 2a (HW)		2.0888	0	0.174603	0.16882	0	0	0	0.0572177	0.0847253	0.168577	0.182814	0.463182	0.688358	0.336604	1.19608
TRINITY_DN43967_c0_g1_i3	n.s.	Cerberus-like 2b1 (HW)/ CER1	Sc4wPfr_57.2.g24924.t1	0.184852	0	0.0711707	0.162778	0	0.0385684	0	0.0507155	1.70383e-05	0.577037	0.48375	3.59836	2.63841	1.532	3.17786
TRINITY_DN43967_c0_g1_i2	BA	Cerberus-like 2b2 (HW)/ CER1_Ecto	Sc4wPfr_57.2.g24924.t1	10.3125	0.516531	0.0217252	0.18542	0	0.0228174	0	0.057417	0.887334	2.29002	2.80331	2.13408	1.65644	2.00415	1.42188
TRINITY_DN7204_c0_g1_i1	AG	Cerberus-like 3 (HW)/ DAND5		0.447847	5.23542	0.0469247	0.0857588	0.0659242	0.0175389	0.0870023	0.0446023	0.402518	72.7637	208.276	4.4945	1.57103	1.74016	5.42062
TRINITY_DN22961_c0_g1_i1	BC	Cerberus-like 4 (HW)/ CER1	Sc4wPfr_126.2.g29273.t1	1.29007	6.18565	0.143144	0.0901973	0.0224803	0.124686	0.0789025	0.108066	0.423897	44.0033	5.53575	2.92726	0	0	0
TRINITY_DN36209_c0_g1_i2	BF	DAND5a (new)	Sc4wPfr_624.g29797.t1	0.0177695	0.0760385	27.5877	31.6723	41.1176	40.4182	45.9767	0.278731	0.224654	0.0722875	0.0813656	0.665969	3.82754	4.3444	13.9108
TRINITY_DN70296_c0_g1_i1	BD	DAND5b (new)	Sc4wPfr_182.1.g16288.t1	0.225303	15.6694	0.498126	0.199339	53.5245	54.9412	36.6919	0.093815	0.257614	0.687713	0.772659	6.10349	48.5533	5.98715	13.1455
TRINITY_DN33608_c0_g1_i1	AD	DAND5c (new)	Sc4wPfr_624.g29820.t1	0.181098	9.56041	0.100216	0.231447	0.144862	0.029417	0.118528	0.0632222	0.127911	0.123874	0.545617	6.24985	3.7883	0.872626	0.73595
TRINITY_DN15772_c0_g2_i1	AW	DAND5d (new)	Sc4wPfr_198.g23257.t1	12.7381	2.80839	0.0138773	0.0287475	0	0.110689	0	0.0703957	0	0.995551	0.553575	3.65908	0	0	0
TRINITY_DN41216_c0_g3_i2	AW	DAND5e (new)	Sc4wPfr_910.1.g9208.t1	3.81394	0.650583	0.68937	0.542631	0.153432	0.245814	0.126081	0.109755	0.748366	1.75157	1.56522	1.37904	0.38852	0.607471	0.458449
TRINITY_DN11535_c0_g1_i1	AB	DAN domain_a (new) (CER; DAND5 family)		0.244736	18.5161	0.0625403	0.0930599	0.0144106	0.030914	0.0304359	0.117839	1.10107	0.885364	0.714705	7.23098	0.643893	0.774781	2.04312
TRINITY_DN30302_c0_g1_i1	AD	DAN domain_b (new) (CER; DAND5 family)		0.669014	64.3155	0.301427	0.421317	0.179093	0.224345	0.157194	0.138934	0.322094	1.67777	2.10784	16.5041	12.6536	9.89962	21.2681
TRINITY_DN24065_c0_g2_i1	AU	DAN domain_c (new)	Sc4wPfr_417.3.g31868.t1	24.773	0.382808	0.0218713	0.0466044	0.0194195	0	0.0216591	0	0	1.45699	0.863023	5.28301	0.174559	0.0870078	0.102276
TRINITY_DN8924_c0_g1_i1	AV	DAN domain_d (new) (CER; DAND5 family)		3.90325	0.229591	0.094421	0.235805	0.0716737	0.131131	0.0165119	0	0.067621	0.195729	0.073668	1.08269	0.398578	0.199729	1.09268
TRINITY_DN14350_c0_g1_i1	n.s.	DAN domain_e (new) (CER; DAND5 family)		0.552905	0	0.341165	0.152111	0	0.0336976	0	0.113505	0.913872	0.558805	0	0	0	0	0
TRINITY_DN15968_c0_g2_i1	AW	Gremlin-like (HW)	Sc4wPfr_1177.g14229.t1	44.2897	33.302	0.285088	0.442812	0.291278	0.295605	0.327436	0.363276	0.558456	1.85773	1.82063	23.0146	28.3719	12.9015	12.8207
TRINITY_DN65882_c0_g1_i1	AS	Gremlin-like_b (new)		30.0863	3.74329	2.63468	19.8938	0.0304528	0.105127	0.166017	0.0621271	0.082321	2.18722	1.16576	3.61058	0.758003	2.81503	4.91004
TRINITY_DN43909_c0_g1_i1	AU	Gremlin-like_c (new)	Sc4wPfr_381.1.g32157.t1	77.4864	2.45535	0.26936	0.697258	0.251894	0.38126	0.265633	0.48706	0.609496	4.53002	1.7546	11.1694	10.2372	6.37455	8.7703
TRINITY_DN13525_c0_g1_i1	AD	NBL1a_1 (new)	Sc4wPfr_1177.g14224.t1	0.183784	9.80425	0.0691038	0.079392	0.208948	0.19128	0	0.0309017	0.187943	0	0	2.05494	0	1.21021	0
TRINITY_DN13525_c0_g2_i1	AD	NBL1a_2 (new)	Sc4wPfr_1177.g14224.t1	0.229081	23.9386	0.120717	0.229478	0.067948	0	0.0150852	0.0723683	0	0.893732	1.07915	5.46267	0.363976	1.01651	5.63468
TRINITY_DN5838_c0_g1_i1	AX	NBL1b (new)		20.4414	97.7625	0.640691	1.2304	0.739048	0.973819	0.240862	0.75795	0.745021	6.53592	6.84676	33.4705	1.24762	2.77148	6.91427
TRINITY_DN5323_c0_g1_i1	AD	DAN domain_f (new) (Grem; NBL family)	Sc4wPfr_399.g28055.t1	0.413877	10.7015	0.0469613	0.0582251	0.0335392	0.0154584	0	0.0657463	0.168987	7.44977	4.10835	4.59934	1.75521	1.50923	2.35793
TRINITY_DN49636_c1_g2_i1	AW	NOGG (HW); Hmp_08494??	Sc4wPfr_96.g11925.t1	27.4109	10.4325	0.445457	0.649925	0.306244	0.242262	0.307361	0.343024	0.450891	5.14821	1.75509	9.43534	1.07413	6.24926	11.094
TRINITY_DN58412_c0_g1_i1	AL	BMPERa		4.30455	5.50403	10.1178	7.84678	7.19218	5.89633	7.24061	7.08807	99.8972	17.6119	16.5594	42.5707	38.5836	31.2072	42.669
TRINITY_DN44850_c0_g1_i2	n.s.	BMPERb_1	Sc4wPfr_68.g2364.t1|Sc4wPfr_68.g2367.t1	0.032535	0.377387	0.404233	0.178815	0.112221	0.584741	0.275612	0.271232	0.04272	0	0	0.428796	0	0	0
TRINITY_DN44850_c0_g1_i3	n.s.	BMPERb_2	Sc4wPfr_68.g2364.t1|Sc4wPfr_68.g2367.t1	0.466989	0.558769	2.004	0.684993	1.2926	1.14755	1.7896	0.90976	0.398432	0.911842	1.48949	0.106053	1.10667	0.286302	0
TRINITY_DN41968_c0_g1_i2	AW	CHRD_Ecto	Sc4wPfr_4497.g6055.t1|Sc4wPfr_811.1.g17345.t1	19.7435	7.87153	1.04051	1.34092	0.679296	1.03887	1.13305	1.27349	1.41788	2.16484	1.27237	9.72083	3.92592	2.9634	4.99818
TRINITY_DN41968_c0_g1_i4	AE	CHRD_Nerve	Sc4wPfr_4497.g6055.t1|Sc4wPfr_811.1.g17345.t1	6.42386	1.29182	6.26096	5.75178	4.61133	5.33095	4.6246	3.68641	2.04543	9.30699	22.3772	3.14116	4.0276	5.47874	5.00309
TRINITY_DN60463_c0_g1_i1	n.s.	FST		0	0.161341	0.136233	0.146835	0.166632	0.319446	0.282467	0	0	0	0	0.481009	0	0	0
TRINITY_DN46190_c0_g1_i1	AF	LTBP1a	Sc4wPfr_2145.g14586.t1|Sc4wPfr_2145.g14589.t1	0.0445577	0.054126	0.160533	0.193421	0.116594	0.137148	0.169251	0.214261	0.335805	1.98992	1.49296	0.722028	0.573821	0.359763	0.419034
TRINITY_DN46025_c0_g1_i3	AU	LTBP1b	Sc4wPfr_817.g25358.t2	111.282	3.96836	3.95015	3.23059	2.75223	3.22587	3.01614	2.34957	2.20536	11.4578	7.21876	33.3015	17.7167	14.6105	19.2034
TRINITY_DN25493_c0_g1_i1	BM	LTBP1c		1.24247	6.35494	19.1765	11.4826	16.7141	17.0433	16.5786	12.9478	69.5887	6.99037	7.62732	46.3804	46.9268	52.736	52.3891
TRINITY_DN45821_c1_g1_i1	AU	LTBP2a	Sc4wPfr_68.2.g16409.t1	82.9315	2.57387	6.46569	3.88821	5.81687	7.99577	7.49879	4.65111	3.36324	16.024	11.5442	25.5178	21.7889	15.3708	21.1134
TRINITY_DN45244_c0_g3_i1	AX	LTBP2b		0.565476	1.1778	0.0338869	0.0250027	0	0.0435257	0.0297745	0.010058	0	0.117594	0.466071	0.650896	0.478906	0.721156	1.05588
Extracellular Activator
TRINITY_DN45133_c0_g1_i1	AW	HyTSP_Suat	Sc4wPfr_399.2.g14795.t1	11.6939	10.4552	7.83678	9.2863	7.02798	7.25081	7.52129	5.91003	3.67691	4.51519	3.0381	11.5931	7.5342	8.91761	9.95353
TRINITY_DN46351_c0_g5_i2	AF	THBS1//SEMA5A	Sc4wPfr_896.g13017.t6|Sc4wPfr_896.g13017.t5|Sc4wPfr_896.g13017.t1|Sc4wPfr_896.g13017.t4	0.30432	0.063919	0	0	0.257259	0.0451576	0.0722268	1.09148	0.767309	2.39165	2.26671	0.673539	0.679168	0.405708	0.668606
intracellular signal transducer
TRINITY_DN43145_c0_g2_i3	BF	SMAD1/5 (HW)_germ	Sc4wPfr_1844.g14252.t1	0.024926	0	16.5981	17.4437	26.8399	26.0597	24.5757	0.0371959	0.0229632	8.40423	2.35408	0.0737113	3.76984	1.33218	1.22975
TRINITY_DN66889_c0_g1_i1	BF	SMAD1/5 (HW)_partial? (same HMA20No, but bases are bit different)	Sc4wPfr_1844.g14252.t1	0	0	29.8737	32.3885	51.5606	52.027	45.6545	0.157036	0	13.9621	6.78829	0	6.23957	0	1.42066
TRINITY_DN43145_c0_g2_i4	n.s.	SMAD1/5 (HW)_univ	Sc4wPfr_1844.g14252.t1	31.0128	26.5184	42.1976	35.4461	38.2352	30.9217	35.7115	39.0654	24.5426	73.0899	99.162	22.6751	24.7823	25.7837	21.5967
TRINITY_DN69818_c0_g1_i1	n.s.	SMAD2/3 (HW)	Sc4wPfr_137.g27950.t1|Sc4wPfr_137.g27953.t1	22.6612	21.906	83.4965	63.6658	70.1293	65.6591	62.2127	50.7777	29.1254	63.2063	52.8547	24.8461	32.1691	28.9215	27.9946
TRINITY_DN11781_c0_g1_i1	n.s.	SMAD4_fragment (same HMA20 number)?		0.082978	0	0.031465	0	0	0	0.0723188	0.0456712	0.043535	1.15807e-06	0	0.247422	0	0	0
TRINITY_DN13446_c0_g2_i1	AG	SMAD4 (HW)	Sc4wPfr_363.3.g30507.t1	14.1022	12.4729	33.8941	34.6789	34.0753	29.4091	34.53	39.0399	20.8218	104.065	121.809	16.9205	19.8329	19.1947	15.5523
TRINITY_DN6873_c0_g1_i1	n.s.	SMAD4b (new)	Sc4wPfr_363.3.g30478.t1	4.96803	5.905	21.9862	17.7769	16.8506	14.9633	18.6718	17.0421	7.69918	12.2407	16.8132	9.19127	7.55601	7.55466	8.82288
TRINITY_DN42966_c0_g1_i2	AK	SMAD (new)	Sc4wPfr_739.g28828.t1	48.7743	43.3029	19.9179	26.8185	9.45843	8.76427	3.9219	10.8177	26.2832	723.382	981.367	16.2437	10.947	20.6922	25.3276
TRINITY_DN3426_c0_g2_i1	AW	ZFYVE9/16	Sc4wPfr_1107.1.g29921.t2|Sc4wPfr_282.g29641.t1|Sc4wPfr_1107.1.g29921.t1	41.1595	17.1404	14.3314	18.0423	11.9577	12.0893	17.6708	12.4042	12.0716	42.8677	42.2566	32.3152	26.0625	22.4396	35.1561
TRINITY_DN28838_c0_g2_i1	AT	PEP7/ZFY16	Sc4wPfr_1382.g32917.t1	3.89238	2.61909	4.40271	4.28646	3.34998	3.47645	3.51906	2.81789	1.85067	1.46654	0.68452	3.0926	3.00287	2.90997	4.716
TRINITY_DN28838_c0_g1_i1	n.s.	PEP7/ZFY16	Sc4wPfr_1382.g32917.t1	0.149832	0.279947	1.24009	0.870058	0.695816	0.983951	0.742697	1.06209	0.45683	1.57732	3.19437	0.138448	0	0	0.662526
TRINITY_DN54473_c0_g1_i1	AA	RHOA	Sc4wPfr_384.g24855.t1	0.141056	9.12164	0.102455	0.0449773	1.25103	2.65442	2.2766	0	0	0	0.170791	2.87535	1.60149	1.41276	0.743034
TRINITY_DN21954_c2_g1_i1	n.s.	RHOA		499.764	603.365	419.143	486.246	495.168	480.704	560.103	455.45	392.32	963.383	737.856	535.359	512.371	470.439	466.389
TRINITY_DN21954_c1_g3_i1	AW	RHOA	Sc4wPfr_307.g9642.t1	639.606	632.284	247.097	349.016	187.174	213.729	254.093	299.05	213.107	550.31	482.869	480.298	366.373	326.689	424.58
TRINITY_DN56454_c0_g1_i1	AW	ROCK2		18.9568	11.5811	12.4505	12.31	10.1683	7.60214	9.06078	7.88184	4.05467	15.7654	14.2595	12.8832	9.1717	12.6405	6.6154
TRINITY_DN44180_c0_g1_i1	n.s.	ROCK2; Rho-associated protein kinase 2-like (HW)	Sc4wPfr_850.1.g5723.t1	10.3828	6.18426	8.87791	6.36759	6.41937	6.76053	6.75708	6.54485	2.99139	10.9753	10.3495	8.37115	5.96962	5.82286	8.64251
TRINITY_DN44180_c0_g1_i2	n.s.	ROCK2; RhoCK2 (HW)	Sc4wPfr_850.1.g5726.t1	15.8142	14.1456	12.9617	11.8411	11.2648	11.6049	15.2203	12.8358	9.30594	20.8719	27.489	18.9596	13.8163	11.4795	14.102
TRINITY_DN65395_c0_g1_i1	n.s.	PPP2CA	Sc4wPfr_1269.g30708.t1	361.669	280.041	265.117	310.875	291.624	267.439	325.328	356.543	284.395	368.374	276.931	282.338	302.904	322.246	240.076
TRINITY_DN44162_c0_g2_i1	n.s.	PPP2R1A	Sc4wPfr_1195.g32326.t1	238.942	176.58	241.42	203.556	252.768	242.804	258.25	236.208	147.086	305.843	255.196	203.51	194.134	196.964	165.665
TRINITY_DN39180_c0_g1_i2	BO	RPS6KB1	Sc4wPfr_679.g1434.t1	9.27668	5.59421	21.3488	28.4495	20.2087	18.087	25.2148	20.2951	15.5115	29.8557	44.9263	10.0399	12.6207	8.60098	9.80693
TRINITY_DN39180_c0_g1_i1	n.s.	RPS6KB1	Sc4wPfr_679.g1434.t1	15.4107	15.0317	56.1624	41.4863	62.5947	68.811	64.0163	50.0814	23.9143	27.0233	26.7913	20.865	24.7124	22.9789	23.3843
intracellular inhibitor
TRINITY_DN38215_c0_g1_i1	n.s.	SMURF1/2	Sc4wPfr_66.g19079.t1|Sc4wPfr_66.g19077.t1	32.2928	28.5096	39.3141	26.4647	33.3897	40.0763	39.4355	36.8678	24.62	44.9851	57.3494	32.5254	40.2812	31.8979	37.5504
TRINITY_DN33085_c3_g1_i1	AR	MAPK1 (ERK2)/ p38	Sc4wPfr_628.g32849.t1	63.1589	89.0118	66.0613	108.206	62.2637	64.6318	78.0331	74.1045	49.9745	55.1511	39.0777	76.8989	72.7785	72.2929	77.5276
TRINITY_DN26864_c0_g2_i1	n.s.	RBX1; E3 Ubiquitin-Protein Ligase RBX1; interacts with cullin proteins and likely plays a role in ubiquitination processes necessary for cell cycle progression. This protein may also affect protein turnover.	Sc4wPfr_396.1.g13847.t1	45.4766	37.615	87.9735	94.9132	81.2382	74.2221	75.2829	77.2823	52.2159	63.283	39.8089	45.6049	54.2243	50.454	44.6303
TRINITY_DN47559_c1_g2_i2	n.s.	CUL1	Sc4wPfr_248.g29626.t1	17.0726	15.7933	36.4595	28.5338	37.2168	45.5659	50.9303	53.5892	27.7214	24.4337	25.55	19.8921	18.0485	14.6774	23.8641
TRINITY_DN47559_c1_g2_i3	n.s.	CUL1	Sc4wPfr_248.g29626.t1	6.35697	5.00285	18.7018	15.7309	14.0839	20.8361	22.702	17.4391	8.93855	9.3252	10.9254	7.84442	7.82591	5.04871	13.3828
TRINITY_DN70284_c0_g1_i1	n.s.	CUL2	Sc4wPfr_330.g6879.t1|Sc4wPfr_330.g6878.t1	19.5738	14.6144	44.6207	34.3075	34.2087	41.7917	33.9347	31.7131	20.5856	18.9084	15.9533	21.9673	20.323	19.3002	23.5856
TRINITY_DN1922_c0_g1_i1	n.s.	SKP1	Sc4wPfr_2673.g20325.t1	38.6576	33.5635	83.5908	93.8884	129.307	115.674	143.986	69.8554	48.8077	49.4711	33.4838	38.6823	92.9168	52.024	66.8831
Transcription factor
TRINITY_DN9312_c0_g2_i1	AZ	RBL1 (p107)_soma	Sc4wPfr_447.g29039.t1|Sc4wPfr_447.g29039.t2|Sc4wPfr_447.g29038.t1	5.20169	6.48561	1.28553	1.46663	0.743111	1.05103	0.851328	11.7436	8.77979	6.2688	7.16411	9.18983	6.16661	6.49236	8.99031
TRINITY_DN9312_c0_g1_i1	BG	RBL1 (p107)_stem	Sc4wPfr_447.g29039.t1|Sc4wPfr_447.g29039.t2|Sc4wPfr_447.g29038.t1	2.15649	2.29545	22.6606	17.1827	20.7977	19.2723	25.0005	9.47862	6.82852	2.43756	0.952822	4.13822	7.32788	3.55404	4.88891
TRINITY_DN57675_c0_g1_i1	BF	E2F5	Sc4wPfr_446.g12591.t1	17.6424	10.6533	55.9225	79.3437	52.2207	45.9902	74.1525	40.2367	22.5861	32.5117	35.0791	17.3217	29.8165	21.0788	21.8671
TRINITY_DN26979_c0_g1_i1	BG	TFDP1	Sc4wPfr_365.g14901.t1	10.7646	10.4461	88.0007	57.9303	99.7006	92.338	108.918	73.7632	33.3953	19.645	15.5313	19.2012	32.545	26.4477	31.414
TRINITY_DN61417_c0_g1_i1	n.s.	CBP/ CREBBP/ KAT3A	Sc4wPfr_85.g928.t1	7.78887	5.41726	19.6564	14.7549	17.334	16.895	21.5416	15.9899	10.7784	17.8898	19.0589	9.90708	10.5131	10.8163	11.2108
TRINITY_DN29622_c0_g1_i1	AA	EP300/ KAT3B	Sc4wPfr_2586.g22182.t1	2.03587	1.57602	2.36565	1.11114	1.68708	1.23025	1.55775	0.782281	0	0	0	0	0	0.686039	1.59456
TRINITY_DN11409_c0_g1_i1	AJ	SP4	Sc4wPfr_174.g11780.t1	10.0949	9.07453	9.6063	2.89117	13.1618	13.5913	4.00237	2.46907	14.5947	121.89	303.999	15.0437	13.9954	17.2686	21.9055
TRINITY_DN69580_c0_g1_i1	n.s.	TGIF2/ RAB5IF (CT024)	Sc4wPfr_39.g20460.t1	30.3652	48.9829	107.605	87.6469	80.8257	113.121	92.3868	113.041	46.9094	55.3998	55.1537	41.9021	22.6446	19.1853	64.0947
Target gene
TRINITY_DN35396_c0_g1_i2	AO	MYC1	Sc4wPfr_73.g11571.t1	1.85363	0.694828	0.236617	0.109624	0.161584	0.214478	0.171478	25.886	24.7643	6.7728	3.18414	7.26222	6.53982	5.76498	5.57351
TRINITY_DN12617_c0_g1_i1	BG	MYC2		15.8539	19.3243	63.3122	176.846	83.5076	89.8932	148.466	91.743	25.6453	11.2188	7.36282	18.7887	31.6132	121.047	170.482
TRINITY_DN65524_c1_g4_i1	AP	MYC3	Sc4wPfr_199.g28684.t1	1.5769	0.77989	3.55171	0.996874	0.126076	0.166052	0.0529169	61.3571	28.8799	9.40121	5.08619	5.70661	3.7104	4.00809	2.96146
TRINITY_DN49229_c0_g1_i1	AU	MYC4?(Bert reffered that there are 4 MIC genes in Hydra (2012), but no entry for MYC4 in NCBI )	Sc4wPfr_352.g15735.t1	1.12292	0	0.0168598	0	0.0346308	0.116669	0.0113225	0	0	0.178694	0.0509104	0.49524	0.0909556	0	0
TRINITY_DN3434_c0_g2_i1	AD	PITX1/bicoid (HW)	Sc4wPfr_390.g5621.t1	0.627706	45.8181	0.172706	0.104064	0.0592402	0.076572	0.0624567	0.0297348	0.203435	1.77123	0.967294	14.0829	14.1783	4.36733	2.77785
TRINITY_DN34372_c0_g1_i1	AU	Lhx1/5 (HW)	Sc4wPfr_706.2.g8000.t1	2.00175	0.0485595	0.0313127	0.00588675	0	0.0116119	0	0.0103932	0.0574811	0	0	0.359406	0	0.0498526	0.0583151
TRINITY_DN54285_c0_g1_i1	AB	HmaFoxA/Budhead/ FOXA2	Sc4wPfr_804.g24126.t1	1.56317	53.0188	1.54995	0.956797	24.1231	25.079	6.51921	35.6032	42.2144	5.40952	3.18725	38.5818	47.7935	30.5899	24.896
