## Supplementary Table 9 for "An ancient split of germline and somatic stem cell lineages in Hydra"

### Sheet: wnt_category_ppt3
Transcript	cluster	Gene Name	HMA20_uniprot	Sorted cell											Tissue
				Ecto	Endo	EgSC	Egg-Lin.	Unsertain Germline-SC	SpSC	Sperm-Lin	MPSC	MPSC-Lin.	NerveCells (GFP weak)	Nerve Cells (GFP strong)	Asexual	Spermato genesis	Oogenesis	Hermaphrodite
Wnt ligand
TRINITY_DN70262_c0_g1_i1	AX	HyWnt1_1	Sc4wPfr_804.g24094.t1	1.09195	7.49767	0	0.0122493	0	0.012715	0	0.0260007	0.914516	0.961922	0.402787	2.15016	0	0	0
TRINITY_DN70262_c0_g2_i1	n.s.	HyWnt1_2 (alternative splicing form)	Sc4wPfr_804.g24094.t1	0.079049	0.346311	0.0446746	0	0	0	0.014231	0	0.0902116	0	0	0	0	0	0
TRINITY_DN31141_c0_g1_i1	BB	HyWnt2_1	Sc4wPfr_439.g20853.t1	2.20086	0.158579	0	0	0	0.0118417	0	0	0.0172213	5.1067	1.81251	0.783179	0	0	0.0564791
TRINITY_DN31141_c0_g1_i2	n.s.	HyWnt2_2 (AlternativeSplice:Innactive?)		0.182467	0	0.0757946	0.0231316	0	0.0267144	0.0433178	0	0	1.27553	0.458896	0.1772	0	0	0
TRINITY_DN31221_c0_g1_i1	AX	HyWnt3like (Hobmayer)	Sc4wPfr_399.g28064.t1	12.5085	18.9943	0.0766082	0.135837	0.0115949	0.0449725	0.0893653	0.0750756	0.134288	1.71606	0.208817	6.88657	1.18933	1.16342	0.482125
TRINITY_DN61941_c0_g1_i1	AA	HyWnt5a	Sc4wPfr_287.2.g28262.t1	19.475	26.2192	0.453492	0.328871	5.7931	5.77704	12.1694	0.200055	0.240103	1.67981	1.2218	14.999	13.4465	3.37337	3.98632
TRINITY_DN6286_c0_g2_i1	AX	HyWnt7	Sc4wPfr_1214.g29750.t1	24.8178	27.7078	0.161311	0.20637	0.0743751	0.0938239	0.150802	0.188518	0.879656	2.38253	0.94508	9.8788	2.63468	1.27211	1.6256
TRINITY_DN18586_c0_g1_i1	AU	HyWnt8	Sc4wPfr_440.g6790.t1	27.5411	1.55622	0.0751801	0.227247	0.0842994	0.055635	0.0730921	0.11786	0.133261	1.71068	0.999418	4.81447	0.464366	2.14829	3.96943
TRINITY_DN36990_c0_g1_i1	AB	HyWnt9/10a_1	Sc4wPfr_68.g2322.t1	2.43144	21.3154	0.0792849	0.206211	0.109567	0.0187666	0.0859588	0.924072	4.50519	1.7456	0.820128	5.9136	2.99433	3.53903	4.05385
TRINITY_DN16372_c0_g1_i1	AX	HyWnt9/10a_2 (alternative splicing form)	Sc4wPfr_68.g2322.t1	1.67643	9.67601	0.0211374	0	0	0	0.0517143	0.0556683	0.0318905	0.469399	0	0.860118	0	0	0.37047
TRINITY_DN69491_c0_g1_i1	AU	HyWnt9/10b	Sc4wPfr_68.g2320.t1	2.35307	0.0389053	0	0	0	0.0121972	0	0.00874922	0.00831543	0.0511106	0.0580775	0.51905	0	0	3.42979
TRINITY_DN33705_c0_g1_i1	AX	HyWnt9/10c	Sc4wPfr_224.1.g33373.t1	19.4252	26.9044	0.0657758	0.0222161	0.0138757	0.050825	0.071241	0.0650758	0.0799267	2.84214	0.747768	4.76694	0.178049	0	0.104886
TRINITY_DN43787_c0_g1_i1	AX	HyWnt11_1		6.05478	8.87664	0.0434849	0.46562	0.0294444	0.0427826	0.060351	0.0954579	0.772024	0.40594	0.216811	1.78845	0.849529	0.299023	1.29672
TRINITY_DN43787_c0_g1_i2	BL	HyWnt11_2 (alternative splicing form)		0.0140465	0	0.131053	3.75979	0	0.0165752	0	0	0	0.0449132	0	0	0	0.260599	0.146102
TRINITY_DN29602_c0_g1_i1	AX	HyWnt16	Sc4wPfr_275.3.g1992.t1	4.39502	18.9812	0.0582026	0.0391099	0	0.0331134	0.0392468	0.0475094	0.171903	1.16646	0.637496	7.32614	0	0	0.0559409
Wnt secretion
TRINITY_DN47144_c0_g1_i1	AW	WLS	Sc4wPfr_1061.g18842.t1	31.5624	20.0236	6.73037	5.45983	5.05667	6.53736	6.44421	4.64732	3.30485	12.3399	11.944	12.6442	6.61568	6.5252	11.0745
Extracellular wnt activator
TRINITY_DN57899_c0_g2_i1	AW	PORCN	Sc4wPfr_250.g16018.t1|Sc4wPfr_250.g16013.t1	7.60993	3.86978	4.8983	4.14102	3.68023	4.43635	4.89534	2.97234	1.34493	2.20647	2.82223	5.17632	2.2134	3.48815	6.18363
TRINITY_DN37198_c0_g1_i2	AD	RSPO2	Sc4wPfr_85.1.g31259.t1	0.861496	110.19	0.0943475	0.180931	0.241574	0.15341	0.209158	0.0329269	0.23875	2.29042	0.553868	41.1603	33.1304	39.39	31.5512
Wnt antagonist
TRINITY_DN53977_c0_g1_i1	AM	HyDKK1		13.6789	60.0187	5.2981	12.1843	2.91142	3.21357	2.69997	4.48996	216.932	34.5563	32.6375	484.671	927.842	909.101	566.936
TRINITY_DN61302_c1_g10_i1	AM	HyDKK2/ HyDKK-like (DKK1/2/4-A, Dlp-2)	Sc4wPfr_134.g20117.t1	47.022	201.755	23.0648	40.843	14.9835	14.8152	10.3658	83.528	2365.5	135.583	122.758	1844.68	2095.35	2319.53	1939.29
TRINITY_DN70112_c0_g1_i1	AO	HyDKK3-1	Sc4wPfr_259.g33632.t1	7.9171	1.61694	0.440414	0.821327	0.655672	0.417209	0.33035	9.11259	219.448	12.0792	7.44103	59.3208	59.3187	43.4524	30.3773
TRINITY_DN8046_c0_g2_i1	AO	DKK3-2a (different from any HyDKK)		0	0	0	0.021211	0	0	0	2.45695	3.4689	1.8945	1.16144	0.197084	0	0.613273	0.512991
TRINITY_DN8046_c0_g1_i1	AO	DKK3-2b (different from any HyDKK)	Sc4wPfr_259.g33631.t1	0.853564	0.13943	0.0613113	0.0267504	0.0251313	0.031046	0.0200932	6.62998	15.9482	2.21513	1.5373	3.43411	4.37018	1.88965	1.22019
TRINITY_DN65461_c0_g1_i1	AN	DKK3-3/ (different from any HyDKK)	Sc4wPfr_504.g10351.t1	8.45572	1.62026	0.530329	0.841183	0.646039	0.559985	0.408309	2.70947	204.209	13.8886	7.39154	56.2112	60.127	51.5038	34.2667
TRINITY_DN5915_c0_g2_i1	AU	DKK3-4 (different from any HyDKK)	Sc4wPfr_1077.g31041.t1|Sc4wPfr_1077.g31041.t2	5.08141	0.101964	0.0394206	0.039295	0	0.0331427	0.0171351	0.0329586	0	0.338589	0.305511	1.06106	0	0	0.0809851
Extracellular wnt inhibitor
TRINITY_DN15772_c0_g2_i1	AW	CER1	Sc4wPfr_198.g23257.t1	12.7381	2.80839	0.0138773	0.0287475	0	0.110689	0	0.0703957	0	0.995551	0.553575	3.65908	0	0	0
TRINITY_DN71316_c0_g1_i1	AD	Cer1 (HW)	Sc4wPfr_290.g6590.t1	0.0583682	9.43313	0.110392	0.0745143	0.0595588	0.0337984	0	0.02711	0.0140409	0.346026	0	2.48729	1.26839	2.61031	5.0477
TRINITY_DN22961_c0_g1_i1	BC	Cer4 (HW)/ CER1	Sc4wPfr_126.2.g29273.t1	1.29007	6.18565	0.143144	0.0901973	0.0224803	0.124686	0.0789025	0.108066	0.423897	44.0033	5.53575	2.92726	0	0	0
TRINITY_DN9281_c0_g2_i1	AV	CER2a_1(HW)/ CER1		2.0888	0	0.174603	0.16882	0	0	0	0.0572177	0.0847253	0.168577	0.182814	0.463182	0.688358	0.336604	1.19608
TRINITY_DN14350_c0_g1_i1	n.s.	CER2a_2(HW)/ CER1		0.552905	0	0.341165	0.152111	0	0.0336976	0	0.113505	0.913872	0.558805	0	0	0	0	0
TRINITY_DN43967_c0_g1_i2	BA	Cerberus-like 2b_1(HW)/ CER1	Sc4wPfr_57.2.g24924.t1	10.3125	0.516531	0.0217252	0.18542	0	0.0228174	0	0.057417	0.887334	2.29002	2.80331	2.13408	1.65644	2.00415	1.42188
TRINITY_DN43967_c0_g1_i3	n.s.	Cerberus-like 2b_2(HW)/ CER1	Sc4wPfr_57.2.g24924.t1	0.184852	0	0.0711707	0.162778	0	0.0385684	0	0.0507155	1.70383e-05	0.577037	0.48375	3.59836	2.63841	1.532	3.17786
TRINITY_DN29211_c0_g1_i1	AU	SFRP [having a. domain called "Tissue inhibitor of metalloproteinases, TIMP" (same family with NTR)]	Sc4wPfr_798.g21027.t1	20.7498	0.766695	0.17265	0.386406	0.196482	0.172632	0.0541148	0.0755872	0.231995	1.00118	0.924115	2.70523	1.25434	0.514285	0.693199
TRINITY_DN35045_c0_g1_i1	AC	NOTUM	Sc4wPfr_44.g26902.t1	10.0546	24.744	18.4565	13.7486	16.2088	15.2908	17.1099	12.5267	5.613	5.46484	4.82728	13.184	6.39147	5.37509	4.6978
TRINITY_DN42055_c0_g1_i2	AO	NOTUM		0.900544	0.16606	0.0579176	0.101461	0.0899621	0.0836661	0.0966541	2.58754	6.02237	2.81112	1.45751	5.88877	4.80048	4.85045	4.76615
TRINITY_DN11259_c1_g1_i1	AL	NOTUM	Sc4wPfr_126.2.g29256.t1	0.0555716	0.0283351	0.00692818	0.0131901	0	0.00721178	0	0.0258458	3.77703	0.0645329	0.0743193	0.956068	0.613027	0.643658	1.06062
TRINITY_DN20188_c1_g1_i1	AU	NOTUM	Sc4wPfr_90.g1155.t2|Sc4wPfr_90.g1155.t1	9.67501	0.0696401	0.0290344	0.0679471	0.0250938	0.0695086	0.0427859	0.0216255	0.0660147	0.280432	0	3.13835	1.55691	1.44529	2.26765
TRINITY_DN61700_c0_g1_i1	AX	WIF1? (having WIF domain)	Sc4wPfr_252.g22299.t1	0.569329	2.47391	0.0324453	0.0443791	0	0	0	0.0569776	0.0754114	2.78752	0.0620086	0.605314	0	0.0559232	0.130937
TRINITY_DN41071_c0_g1_i1	BF	TRABD2B_1	Sc4wPfr_730.g15335.t1	0.819737	0.330719	2.03744	2.50141	2.01716	1.84525	2.68494	1.44719	0.551824	1.64635	1.67055	1.04534	0.720911	0.326593	0.376374
TRINITY_DN41071_c0_g1_i3	n.s.	TRABD2B_2	Sc4wPfr_730.g15335.t1	9.16147	3.04781	12.3968	10.9646	8.82166	10.8509	10.9678	6.02452	4.15533	7.53149	4.78734	5.34742	4.19071	2.66583	8.95599
Cell cirface receptor
TRINITY_DN2900_c0_g1_i1	AD	Frizzled8-like (predicted)	Sc4wPfr_720.g12274.t1	1.70837	40.9444	0.315717	0.25504	0.248823	0.271359	0.115384	0.212063	0.83918	3.66026	2.07288	17.1893	21.6175	7.63687	9.74507
TRINITY_DN34439_c0_g1_i1	AE	hyfrizzled2 (Hobmayer)	Sc4wPfr_179.g7820.t1	17.6257	6.80486	9.09586	22.2871	2.59269	2.79998	1.01159	3.29208	6.3615	111.863	207.997	10.9844	6.94371	12.9362	20.9395
TRINITY_DN29322_c0_g1_i2	AZ	frizzled4 (predicted)	Sc4wPfr_834.1.g27891.t1	8.21071	8.70844	1.16461	4.69245	0.239683	0.534389	0.157646	6.09541	2.06595	48.98	58.2851	6.90008	4.45365	3.87692	4.29468
TRINITY_DN19989_c0_g1_i1	n.s.	hyfrizzled 1-like(Minobe)	Sc4wPfr_163.g17460.t1	11.7986	10.0346	21.369	17.7998	17.7439	13.9463	17.7903	12.8461	6.67774	18.4377	19.0942	9.48413	7.75972	8.84142	14.2498
TRINITY_DN43708_c0_g1_i1	BO	LRP6	Sc4wPfr_713.g5227.t1	4.04047	1.05083	5.97568	5.56874	6.39051	3.62294	5.26776	4.44188	1.12349	9.79432	3.13776	3.17461	1.95294	2.36474	4.30004
TRINITY_DN43708_c0_g1_i4	BP	LRP6	Sc4wPfr_713.g5227.t1	0.788774	1.57964	12.3979	8.59331	6.10132	14.6883	7.64745	6.958	1.63451	4.8099	3.25368	1.40703	1.38205	1.6465	5.38952
TRINITY_DN44966_c0_g1_i1	n.s.	LRP6	Sc4wPfr_999.g13412.t1	3.74021	2.47228	9.06367	6.63696	7.83237	8.81384	10.1709	7.81934	4.54263	13.7169	14.9112	4.44499	4.36239	3.73441	5.24616
TRINITY_DN44915_c0_g1_i1	n.s.	LRP6	Sc4wPfr_1660.g31984.t1	3.00666	2.35309	10.0591	6.73182	6.67269	7.14075	7.35703	6.52974	3.30507	10.1058	12.6701	3.2738	3.59403	2.85967	4.54124
TRINITY_DN43708_c0_g1_i3	n.s.	LRP6	Sc4wPfr_713.g5227.t1	2.24492	0.695578	2.32496	2.34002	3.94663	2.26216	4.74211	6.03226	3.34702	4.52155	1.28278	3.20811	1.86406	0.907554	1.96453
TRINITY_DN6097_c0_g1_i1	AD	LGR4	Sc4wPfr_1243.g15451.t1	0.0227059	1.04029	0	0	0	0.0134292	0	0.0504089	0.142874	0.0805463	0.0459871	0.446654	0	0.0827126	0.483226
TRINITY_DN47408_c1_g1_i2	BB	LGR4	Sc4wPfr_856.g31447.t2|Sc4wPfr_856.g31447.t1	11.3435	2.10515	10.3162	11.2321	6.23709	10.386	11.0658	7.7026	5.34825	23.2975	39.4238	7.10886	4.27301	1.90662	12.8492
TRINITY_DN40636_c0_g1_i1	BC	GPC6; Dally (Drome)	Sc4wPfr_272.g11395.t1	37.0046	20.0082	8.63646	8.35232	6.64714	7.27583	6.79666	5.28634	6.79447	144.651	169.397	18.4329	13.3429	9.18129	15.2255
TRINITY_DN37802_c0_g1_i1	AB	GRM6_7_8	Sc4wPfr_502.g33771.t1	0.0333037	3.52419	0.0342851	0.0096587	0.0115096	0.00527472	0.0101464	0.0399774	1.61237	0.25186	0.24177	2.44883	0.811749	0.606445	0.378629
Wnt signal effector
TRINITY_DN46595_c3_g1_i1	BC	Hybeta-Cat/CTNB (beta Catenin)	Sc4wPfr_975.g7262.t1	139.579	125.333	76.7841	92.4169	82.2229	59.6455	80.4905	113.02	84.7628	351.922	286.56	122.067	110.932	99.2595	89.1454
TRINITY_DN19488_c0_g2_i1	BJ	TAZ	Sc4wPfr_384.g24847.t1|Sc4wPfr_384.g24849.t1	1.01847	0.789314	2.99675	2.46107	2.98051	2.74419	2.29895	3.26859	2.36618	4.57465	6.81288	1.58003	1.80245	2.14528	3.86552
TRINITY_DN19488_c0_g2_i2	n.s.	TAZ	Sc4wPfr_384.g24847.t1|Sc4wPfr_384.g24849.t1	5.38839	4.23065	8.74267	11.2943	7.48811	7.86362	9.14319	8.79715	6.60765	6.5137	5.50896	6.74155	5.79856	4.44232	4.53257
TRINITY_DN50005_c0_g1_i1	AW	YAP1	Sc4wPfr_2313.g10580.t1	13.5583	10.1972	5.11839	3.88563	3.10235	2.72911	2.64222	2.00501	1.8904	4.17008	3.46695	9.16725	7.08875	7.10896	6.60648
Intracellular wnt signal activator
TRINITY_DN42459_c1_g1_i2	n.s.	HyDVL-3-like		18.7905	13.3554	21.0803	20.2497	19.1402	14.1886	19.7069	21.2885	14.2995	24.3612	24.2448	13.7836	16.777	15.1324	14.0537
TRINITY_DN25446_c0_g2_i1	n.s.	PSEN1	Sc4wPfr_296.g32342.t1	29.1499	52.3176	45.5878	35.6262	40.9535	43.5469	38.9255	39.9111	33.2366	61.9193	69.3683	36.7068	35.2792	33.6373	47.7842
beta-Catenin destruction complex
TRINITY_DN57548_c1_g1_i1	AX	APCDD1	Sc4wPfr_536.g2771.t1	32.9807	72.139	0.477333	0.552692	0.538858	0.595743	0.414695	0.557623	3.24062	6.97825	5.98221	35.5613	16.8938	18.7315	35.1135
TRINITY_DN45752_c0_g1_i1	n.s.	APC, WNT Signaling Pathway Regulator	Sc4wPfr_618.g14846.t1	8.46811	8.63673	25.8807	16.7129	24.1323	23.8268	27.3072	27.1167	11.1918	10.251	12.8396	11.0516	10.7037	13.1533	11.4804
TRINITY_DN31828_c0_g4_i1	AZ	AXIN1_Nv-univ	Sc4wPfr_365.g14938.t1	23.5852	25.1369	12.2842	24.3883	14.7656	12.7253	6.44158	23.9092	18.3054	84.0949	126.745	19.1698	10.9498	12.2764	15.3358
TRINITY_DN31828_c0_g3_i1	BF	AXIN1_germ	Sc4wPfr_365.g14938.t1	1.10495	0.240943	13.8021	7.3267	17.3565	14.2118	20.7497	1.99438	2.10547	0.850288	0.927798	0	3.34888	1.97231	3.70407
TRINITY_DN31828_c0_g2_i1	BP	AXIN1_germ	Sc4wPfr_365.g14938.t1	0.22608	0.21644	5.13306	2.51683	5.39384	4.41473	6.11681	2.89286	2.40447	0.660641	0.833603	0.295306	1.38928	1.5479	0.743317
TRINITY_DN29914_c0_g1_i1	n.s.	CSNK1G3	Sc4wPfr_107.1.g20641.t1	33.4865	27.9568	35.0179	40.7312	30.7472	31.6397	39.638	36.5588	27.536	45.0446	40.3528	32.7487	38.4488	33.3804	35.3478
TRINITY_DN32313_c0_g1_i1	n.s.	CSNK1A1	Sc4wPfr_463.g30896.t1	53.8153	44.4393	66.5463	56.0918	71.4608	59.9347	76.1576	82.0378	54.9517	69.8734	43.0517	52.0975	55.1578	47.4322	40.5921
TRINITY_DN32313_c0_g1_i2	n.s.	CSNK1A1	Sc4wPfr_463.g30896.t1	67.1135	52.0322	156.215	119.746	139.36	146.915	162.243	166.571	71.058	104.508	101.124	86.8169	90.7695	64.5882	88.8662
TRINITY_DN12641_c0_g1_i1	n.s.	CSNK1A1L/ SpliceLeader_PR		38.0063	30.6131	72.6132	72.6345	58.8598	60.7737	61.524	58.8603	45.0315	64.1537	51.731	36.5494	44.6372	36.961	32.5492
TRINITY_DN40515_c3_g1_i3	n.s.	CSNK2A1/ CKII	Sc4wPfr_39.g20457.t1|Sc4wPfr_39.g20457.t3	42.0744	41.6425	114.926	97.2052	98.0547	116.434	104.157	112.827	48.8097	30.6305	32.4162	37.9438	41.556	37.677	53.7274
TRINITY_DN40515_c3_g1_i4	n.s.	CSNK2A1/ CKII	Sc4wPfr_39.g20465.t1	67.3088	53.178	104.844	94.7967	113.215	108.507	128.045	136.115	67.6045	128.027	143.079	68.7399	67.8633	59.7207	72.4007
TRINITY_DN14574_c0_g1_i1	n.s.	CSNK2B	Sc4wPfr_1213.g1084.t1	135.687	88.2016	310.463	297.169	305.038	262.854	249.88	198.013	107.723	120.589	77.3903	124.318	137.391	142.9	112.78
TRINITY_DN48784_c0_g1_i1	n.s.	HyGSK3B	Sc4wPfr_488.g29970.t1	26.1483	22.3502	38.9756	33.7242	32.6371	29.045	35.795	25.8141	25.5394	86.0346	78.3634	28.7656	35.5539	22.4193	24.0106
not foud		AMER1/ WTX
Other intracellular wnt inhibitor
TRINITY_DN43856_c0_g1_i1	BD	DCDC2	Sc4wPfr_461.g8116.t1|Sc4wPfr_461.g8115.t1	1.0769	12.2304	3.72777	1.41947	13.8882	18.6204	22.8738	1.18419	2.72259	0.751149	0.464239	9.19557	34.7584	3.77866	10.136
TRINITY_DN19910_c0_g1_i1	BG	SENP1; AXAM2	Sc4wPfr_245.g27011.t1	4.0721	4.54019	33.5335	26.9849	22.2484	27.5172	25.753	19.1579	7.80552	3.11202	3.36429	5.31538	7.00537	6.10018	11.5037
TRINITY_DN6004_c0_g1_i1	n.s.	BTRCP1/2; FBW1A/B	Sc4wPfr_424.1.g2095.t1	34.9359	37.9125	77.0155	66.4272	65.1346	70.5774	70.963	53.7495	34.0218	76.7042	64.735	36.2203	53.4293	42.0802	46.2218
Other regulator
TRINITY_DN10052_c0_g1_i1	AT	MAP3K7; TAK1	Sc4wPfr_26.g17208.t2|Sc4wPfr_26.g17208.t3|Sc4wPfr_26.g17208.t1	8.01633	5.18532	10.2517	4.02607	10.4987	10.4405	9.47134	4.30927	1.91419	1.19097	2.02881	5.29851	4.51677	6.48449	6.05191
TRINITY_DN45200_c1_g1_i1	AT	MAP3K7; TAK1	Sc4wPfr_26.g17208.t2|Sc4wPfr_26.g17208.t3|Sc4wPfr_26.g17208.t1	9.4727	5.14038	10.7473	6.44836	13.9363	10.4226	9.96475	8.0107	3.91713	2.69407	2.671	7.9311	6.83683	5.98238	7.26471
TRINITY_DN45200_c1_g1_i3	BH	MAP3K7; TAK1		4.80609	3.2191	8.36969	4.2695	9.95958	8.32128	8.62206	6.2746	2.66939	1.24665	1.57784	4.57105	4.16539	3.88562	4.15178
TRINITY_DN45200_c1_g2_i1	n.s.	MAP3K7; TAK1	Sc4wPfr_26.g17210.t1|Sc4wPfr_26.g17211.t1	12.8986	10.9019	26.6642	16.1485	20.7582	21.9733	20.2646	14.6036	8.71367	50.3793	47.974	12.9406	10.3276	13.7424	18.0622
TRINITY_DN45200_c1_g1_i8	n.s.	MAP3K7; TAK1	Sc4wPfr_26.g17209.t1	4.68798	4.2284	14.6687	16.3991	13.4746	12.9102	14.2675	13.763	6.4856	6.99582	7.11601	6.49433	6.37996	6.2219	8.15795
TRINITY_DN43857_c0_g2_i2	BJ	MAP3K7; TAK1	Sc4wPfr_1617.g21186.t2|Sc4wPfr_796.g23302.t1|Sc4wPfr_1617.g21186.t1	0	0.142262	0.0527705	0.046621	0.101634	0.0851357	0.169264	0.263128	0.22417	0.489002	0.43722	0.151009	0.199073	0	0.353063
TRINITY_DN43857_c0_g2_i3	n.s.	MAP3K7; TAK1	Sc4wPfr_1617.g21186.t2|Sc4wPfr_796.g23302.t1|Sc4wPfr_1617.g21186.t1	0	0.057845	0.0654503	0.0386934	0.063132	0.0242642	0	0.0649311	0.0183179	0	0.673508	0	0	0.194147	0
TRINITY_DN5248_c0_g1_i1	BP	MAP3K7; TAK1		1.87134	2.81854	13.2647	5.9733	9.79532	13.6509	11.9154	15.664	5.38325	3.38977	2.072	4.00482	1.49007	0.480133	7.11779
Nuclear wnt signal compnent
TRINITY_DN16954_c0_g1_i1	n.s.	HyTCF/TCF7	Sc4wPfr_319.g27364.t1	38.6258	61.5377	51.7565	52.3053	47.8054	37.5552	42.4886	48.1295	34.8739	129.366	64.6316	39.3647	39.6086	36.0292	34.5632
TRINITY_DN61417_c0_g1_i1	n.s.	CBP/ CREBBP/ KAT3A	Sc4wPfr_85.g928.t1	7.78887	5.41726	19.6564	14.7549	17.334	16.895	21.5416	15.9899	10.7784	17.8898	19.0589	9.90708	10.5131	10.8163	11.2108
TRINITY_DN69818_c0_g1_i1	n.s.	SMAD2/3 (HW)	Sc4wPfr_137.g27950.t1|Sc4wPfr_137.g27953.t1	22.6612	21.906	83.4965	63.6658	70.1293	65.6591	62.2127	50.7777	29.1254	63.2063	52.8547	24.8461	32.1691	28.9215	27.9946
TRINITY_DN13446_c0_g2_i1	AG	SMAD4-1 (HW)	Sc4wPfr_363.3.g30507.t1	14.1022	12.4729	33.8941	34.6789	34.0753	29.4091	34.53	39.0399	20.8218	104.065	121.809	16.9205	19.8329	19.1947	15.5523
TRINITY_DN11781_c0_g1_i1	n.s.	SMAD4-1_fragment (same HMA20 number)?		0.082978	0	0.031465	0	0	0	0.0723188	0.0456712	0.043535	1.15807e-06	0	0.247422	0	0	0
TRINITY_DN6873_c0_g1_i1	n.s.	SMAD4-2	Sc4wPfr_363.3.g30478.t1	4.96803	5.905	21.9862	17.7769	16.8506	14.9633	18.6718	17.0421	7.69918	12.2407	16.8132	9.19127	7.55601	7.55466	8.82288
TRINITY_DN42877_c0_g1_i1	BG	RUVBL1; Pontin52/ RuvB-Like 1 (E. Coli)	Sc4wPfr_886.g29504.t1	57.715	70.9399	269.794	280.845	264.707	269.71	291.857	245.279	98.1054	24.8722	18.2755	73.0427	132.367	103.095	84.2652
Nuclear wnt negative regulator
TRINITY_DN42359_c0_g2_i1	n.s.	CHD9	Sc4wPfr_1514.g5393.t1|Sc4wPfr_1514.g5394.t1	10.3611	10.4778	48.2766	31.6219	43.5032	47.7355	53.8179	53.4379	22.1403	21.2733	26.6091	16.1655	15.6998	16.883	18.6224
TRINITY_DN57251_c0_g1_i1	AK	NLK	Sc4wPfr_52.g22755.t1|Sc4wPfr_52.g22755.t2	7.10501	4.56573	6.54189	10.2623	6.5506	6.77241	10.4326	5.73444	6.49494	25.191	25.1196	6.84299	5.48496	7.39478	8.83855
TRINITY_DN46471_c0_g2_i8	AD	SOX17	Sc4wPfr_14.g1843.t1|Sc4wPfr_274.g10457.t1|Sc4wPfr_14.g1836.t1	0.105392	10.9569	0.0667609	0.00499745	0.0487863	0.091315	0.0216403	0.0293583	0.050213	0.0412661	0	0.405016	1.01127	0.337475	0.722703
TRINITY_DN46471_c0_g2_i2	AD	SOX17/13	Sc4wPfr_14.g1843.t1|Sc4wPfr_274.g10457.t1|Sc4wPfr_14.g1836.t1	0.0348402	3.02477	0.0317546	0.0204258	0.0485308	0.13599	0.0119234	0.0430362	0.0327115	0.0401825	0.0917709	2.07714	1.97726	1.6309	1.29654
TRINITY_DN46471_c0_g2_i9	AD	SOX17	Sc4wPfr_14.g1843.t1|Sc4wPfr_274.g10457.t1|Sc4wPfr_14.g1836.t1	0.0436773	2.10279	0.0235156	0.0315518	0	0.0183179	0.0283285	0	0.0118556	0	0.0821164	2.71926	4.72516	2.56496	4.84165
TRINITY_DN19940_c0_g1_i1	n.s.	GROUCHO/ TLE1	Sc4wPfr_846.1.g25647.t1|Sc4wPfr_846.1.g25647.t2	51.7206	44.3697	101.635	99.783	102.577	81.0425	106.061	130.553	86.6542	168.312	123.908	62.1153	83.4194	81.9862	67.0995
Target gene
TRINITY_DN35396_c0_g1_i2	AO	MYC1	Sc4wPfr_73.g11571.t1	1.85363	0.694828	0.236617	0.109624	0.161584	0.214478	0.171478	25.886	24.7643	6.7728	3.18414	7.26222	6.53982	5.76498	5.57351
TRINITY_DN12617_c0_g1_i1	BG	MYC2		15.8539	19.3243	63.3122	176.846	83.5076	89.8932	148.466	91.743	25.6453	11.2188	7.36282	18.7887	31.6132	121.047	170.482
TRINITY_DN65524_c1_g4_i1	AP	MYC3	Sc4wPfr_199.g28684.t1	1.5769	0.77989	3.55171	0.996874	0.126076	0.166052	0.0529169	61.3571	28.8799	9.40121	5.08619	5.70661	3.7104	4.00809	2.96146
TRINITY_DN49229_c0_g1_i1	AU	MYC4?(Bert reffered that there are 4 MIC genes in Hydra (2012), but no entry for MYC4 in NCBI )	Sc4wPfr_352.g15735.t1	1.12292	0	0.0168598	0	0.0346308	0.116669	0.0113225	0	0	0.178694	0.0509104	0.49524	0.0909556	0	0
TRINITY_DN53209_c0_g1_i1	AW	JUN	Sc4wPfr_119.1.g1450.t1	149.589	112.297	43.1386	41.6039	39.5061	32.0572	38.7981	28.9842	18.2461	90.7491	90.4174	14.3016	6.54801	9.62305	22.6454
TRINITY_DN21009_c0_g2_i1	AN	FOS/ FOSL1; FRA1	Sc4wPfr_977.g21606.t2	0.799956	0.275245	0.0219114	0.0491545	0.0170492	0.103375	0.107144	0.498389	10.3618	2.07961	1.2675	5.64868	4.08926	2.77499	3.37374
TRINITY_DN21009_c0_g1_i1	AN	FOS/ FOSL1; FRA1	Sc4wPfr_977.g21606.t1	1.32818	0.211329	0.143028	0.128103	0.108959	0.0933196	0.0688118	0.318716	10.8951	4.05775	2.07193	10.9814	9.22897	8.8632	7.32963
TRINITY_DN35305_c0_g1_i2	AZ	CCND2	Sc4wPfr_850.1.g5728.t1	31.1322	38.1306	9.9454	19.7963	30.2608	40.1479	37.6174	67.198	37.0764	72.8894	118.103	24.5812	19.4115	14.9758	22.8241
TRINITY_DN35305_c0_g1_i1	BJ	CCND2	Sc4wPfr_850.1.g5728.t1	6.1351	10.8085	8.48537	10.8828	15.565	19.576	22.031	24.477	13.2963	31.007	54.1049	3.05013	0.555722	0	3.1741
Wnt Planar cell polarity receptor
TRINITY_DN17475_c0_g1_i1	n.s.	VANG1; STBM/ vang-like protein 2-B (HW)	Sc4wPfr_14.g1752.t1	13.6953	15.6418	45.778	41.6428	37.1874	36.0397	38.0918	27.9433	18.3286	37.558	53.1179	16.0744	21.4557	17.9805	24.1911
TRINITY_DN40636_c0_g1_i1	BC	GPC6; Dally (Drome)	Sc4wPfr_272.g11395.t1	37.0046	20.0082	8.63646	8.35232	6.64714	7.27583	6.79666	5.28634	6.79447	144.651	169.397	18.4329	13.3429	9.18129	15.2255
TRINITY_DN40282_c0_g1_i1	AZ	Hyror (HW) ROR: FZD-related?	Sc4wPfr_172.1.g1591.t1	48.8856	45.9324	4.78817	2.99186	2.52983	2.44087	1.07088	18.5683	20.3596	181.718	497.624	34.7682	28.0221	18.7492	14.6708
TRINITY_DN30154_c0_g1_i1	n.s.	NTRK2/ROR	Sc4wPfr_730.1.g118.t1|Sc4wPfr_730.1.g112.t1	16.7555	12.2121	15.1446	13.1632	14.5635	14.1787	14.8151	11.0535	6.16006	30.1527	29.8155	13.6616	14.233	12.638	13.8035
TRINITY_DN21706_c0_g1_i1	n.s.	RYK	Sc4wPfr_657.g12374.t1	5.88055	6.33038	6.04747	7.42972	5.30231	6.14852	6.67792	6.41001	6.01274	14.3205	16.938	8.7248	6.85595	6.30279	7.24813
Wwnt Planar cell polarity intracellular component
TRINITY_DN3323_c0_g2_i1	AD	DAAM1	Sc4wPfr_1006.g814.t1	0.202494	9.37784	0.647876	0.225992	0.126343	1.13908e-08	0.176415	0.10854	0.263675	0.506999	0	3.64218	5.07239	2.19786	2.94069
TRINITY_DN3323_c0_g1_i1	BE	DAAM1	Sc4wPfr_1006.g814.t1	0.0464797	0.631672	0.685853	0.358209	1.40567	1.94019	3.15365	0.227177	0.122931	0	0.312705	0.747102	8.8411	0.706651	2.65682
TRINITY_DN54473_c0_g1_i1	AA	RHOA	Sc4wPfr_384.g24855.t1	0.141056	9.12164	0.102455	0.0449773	1.25103	2.65442	2.2766	0	0	0	0.170791	2.87535	1.60149	1.41276	0.743034
TRINITY_DN21954_c1_g3_i1	AW	RHOA	Sc4wPfr_307.g9642.t1	639.606	632.284	247.097	349.016	187.174	213.729	254.093	299.05	213.107	550.31	482.869	480.298	366.373	326.689	424.58
TRINITY_DN10060_c0_g1_i1	AY	RHOF	Sc4wPfr_5.2.g10944.t1	34.982	28.0813	12.1694	23.0223	5.20794	5.56975	4.83861	7.86046	3.45549	23.9871	26.8672	16.6011	10.1929	17.3805	19.1306
TRINITY_DN3407_c0_g2_i1	AW	ROCK1/2; Rho-associated protein kinase 2-like (HW)		13.6705	7.77518	10.0609	8.15934	6.77245	8.31312	7.0868	7.23242	3.94483	13.0413	9.45341	9.33527	5.50279	6.04147	10.4407
TRINITY_DN44180_c0_g1_i1	n.s.	ROCK1/2; Rho-associated protein kinase 2-like (HW)	Sc4wPfr_850.1.g5723.t1	10.3828	6.18426	8.87791	6.36759	6.41937	6.76053	6.75708	6.54485	2.99139	10.9753	10.3495	8.37115	5.96962	5.82286	8.64251
TRINITY_DN44180_c0_g1_i2	n.s.	ROCK1/2; RhoCK2 (HW)	Sc4wPfr_850.1.g5726.t1	15.8142	14.1456	12.9617	11.8411	11.2648	11.6049	15.2203	12.8358	9.30594	20.8719	27.489	18.9596	13.8163	11.4795	14.102
TRINITY_DN46886_c3_g3_i3	BB	RAC2?		2.63726	0.0199629	0.0262197	0	0	0.00827184	0	0.0245383	0.0837987	4.51408	0.434305	0.2379	0	0	0
TRINITY_DN16421_c0_g3_i1	n.s.	PRICKLE1	Sc4wPfr_424.1.g2111.t2	4.83157	3.44754	16.3382	16.0342	15.7496	12.2684	16.5108	11.0004	7.62839	13.0549	16.3761	6.9726	6.14968	3.46418	6.39392
TRINITY_DN12689_c0_g2_i1	BB	PRICKLE1	Sc4wPfr_766.g13547.t1	27.4958	6.89878	6.96858	7.56813	5.49281	5.1015	6.08115	1.88285	3.63141	80.4509	58.1717	10.0292	27.1665	7.05738	6.79237
TRINITY_DN43784_c0_g1_i1	n.s.	INVS	Sc4wPfr_590.1.g31273.t1	7.32534	2.66751	7.04356	5.44471	7.30958	8.59632	9.43734	4.67052	2.89071	7.68944	8.22752	3.49186	1.868	2.11313	3.88306
TRINITY_DN41707_c1_g1_i2	AX	INVS		0.463656	2.56366	0.0077853	0.0230609	0.0143678	0.0111614	0.0227131	0.0062399	0.051781	0.087934	0.10065	1.59896	0.707856	0.44693	1.68606
TRINITY_DN21836_c0_g1_i1	AX	RAC1	Sc4wPfr_788.g26563.t1	244.684	343.984	114.984	132.764	160.155	130.257	172.63	119.355	109.371	142.431	124.103	213.296	254.421	214.505	190.316
TRINITY_DN32399_c0_g1_i1	BA	MAPK10/ JNK3/ C-Jun?? (Nc diff)	Sc4wPfr_1903.g23153.t1	26.3631	16.0167	14.3328	12.9439	13.3464	10.6379	13.9998	9.13668	20.0117	32.0932	24.0631	26.4498	21.2386	18.0684	20.5533
Wnt Ca pathway
TRINITY_DN46885_c0_g1_i1	AH	PLCB1	Sc4wPfr_97.g22.t1	3.02929	5.41627	6.34543	5.09254	5.06285	4.68344	6.09342	6.607	5.45418	70.6181	60.9942	5.54459	4.39418	4.4131	4.983
TRINITY_DN46885_c0_g1_i2	BB	PLCB1	Sc4wPfr_97.g20.t1	9.81687	2.37361	7.59694	5.52363	5.90597	5.37556	7.39314	5.94293	3.51615	17.3656	15.3135	6.01119	4.397	2.52481	5.9973
TRINITY_DN46885_c1_g1_i1	AT	PLCB1	Sc4wPfr_97.g21.t1	14.8105	1.96879	8.87823	6.47559	6.84503	8.9241	10.6707	9.54283	3.0508	8.95021	7.04705	4.67925	0.8033	3.05894	8.17759
TRINITY_DN45531_c0_g1_i1	AW	PLCB4	Sc4wPfr_275.3.g2022.t1	13.0239	6.44192	6.53948	5.26758	5.24666	5.02102	6.04793	4.98736	1.81321	4.25858	2.7992	8.37503	6.1141	4.87579	9.41438
TRINITY_DN22554_c0_g1_i2	BC	CAMK2A	Sc4wPfr_416.g17198.t2|Sc4wPfr_416.g17198.t3	14.8011	22.3294	6.61423	7.41674	5.92188	5.13774	6.04094	5.86959	4.30938	29.7648	28.3589	16.2548	11.1116	11.5467	10.6898
TRINITY_DN22554_c0_g1_i1	AW	CAMK2A	Sc4wPfr_416.g17198.t1	75.1419	35.9713	21.7201	22.8191	16.5732	17.0428	18.1259	17.1064	11.6973	68.95	47.267	45.2159	33.4944	28.5016	37.7294
TRINITY_DN8182_c0_g1_i1	BB	PPP3CA; CAN	Sc4wPfr_484.g18336.t1	61.4692	32.9064	63.0091	65.9088	50.4912	47.076	68.4188	46.8252	30.9041	161.319	213.236	50.257	49.3003	33.2613	44.943
TRINITY_DN26974_c0_g1_i1	AG	PPP3R2; PPP3RL	Sc4wPfr_794.g24574.t1	31.649	24.6122	43.823	40.6643	27.3657	47.0623	41.1464	49.1777	26.2422	90.8083	134.047	36.2296	14.3644	7.02504	42.9373
TRINITY_DN44899_c1_g1_i2	AX	PRKCA// PRKCB	Sc4wPfr_399.1.g17004.t1	25.0111	29.4121	9.67721	11.5861	8.26581	8.51978	9.13557	9.89699	10.6604	8.08991	2.13101	26.4905	22.5803	19.152	24.276
TRINITY_DN44899_c1_g1_i1	AK	PRKCA// PRKCB	Sc4wPfr_399.1.g17004.t1	13.3038	10.4527	4.41645	1.85542	3.82929	2.52373	3.42771	3.60075	17.8291	435.609	331.078	15.6562	13.3385	9.16938	9.20187
TRINITY_DN32549_c0_g3_i1	n.s.	NFATC1		2.36864	1.93026	5.61287	3.33708	3.44161	3.52806	4.12742	2.54869	1.16422	1.77461	3.05266	2.60221	1.2769	0.947098	1.73462
TRINITY_DN22813_c0_g1_i1	n.s.	NFATC1	Sc4wPfr_467.g16232.t1|Sc4wPfr_612.g18601.t1|Sc4wPfr_1061.g18835.t1	0.044607	0	0.284253	0.140578	0.224288	0.29958	0.252698	0.085053	0.0954322	0.143272	0.15663	0.131302	0.584555	0	0
