## Supplementary Table 12 for "An ancient split of germline and somatic stem cell lineages in Hydra"

### Sheet: MPSCEgSCSpSCp0001_remove duplic
Alternative Spliced Gene	Transcript	Comparison	Alternative Splicing Event Type	Epigenetics	Bmp	Wnt	TF reduced	Uniprot blastp	Human	Mouse	Fly	Gene Names in Group	Kegg Gene in Group	HMA20_uniprot	Column1
HVAEP10.G018144	TRINITY_DN32817_c0_g2_i1								Q8N815|CNTD1_HUMAN	Q9D995|CNTD1_MOUSE	none	CNTD1	NA	Sc4wPfr_175.1.g31537.t1|Sc4wPfr_175.1.g31533.t1
HVAEP10.G018509	TRINITY_DN42950_c0_g1_i1								Q8NHS9|SPT22_HUMAN	Q5SV06|SPT22_MOUSE	none	SPATA22	K22421 SPATA22; spermatogenesis-associated protein 22	Sc4wPfr_365.g14973.t1
HVAEP10.G018693	TRINITY_DN41393_c0_g1_i1								O95755|RAB36_HUMAN	Q8CAM5|RAB36_MOUSE	O18334|RAB6_DROME	RAB34B|RAB34|RAB36|RABX5|RAB34A	K07922 RAB36; Ras-related protein Rab-36|K07921 RAB34; Ras-related protein Rab-34	Sc4wPfr_104.g15038.t4|Sc4wPfr_104.g15038.t3|Sc4wPfr_104.g15038.t1|Sc4wPfr_104.g15038.t2
HVAEP10.G018880	TRINITY_DN35128_c1_g1_i1								none	none	none	NA	NA	Sc4wPfr_597.2.g14338.t1
HVAEP10.G019051	TRINITY_DN47781_c0_g2_i4								Q15554|TERF2_HUMAN	O35144|TERF2_MOUSE	none	TERF2|TERF1|TERFA	K11110 TERF1, TRF1; telomeric repeat-binding factor 1|K11111 TERF2, TRF2; telomeric repeat-binding factor 2	Sc4wPfr_1217.g25436.t1|Sc4wPfr_1217.g25434.t1
HVAEP10.G019194	TRINITY_DN46875_c0_g1_i1								P14866|HNRPL_HUMAN	Q8R081|HNRPL_MOUSE	none	PTBP2|PTBP3|PTBP1|HNRNPL2|SM|PTBP1A|HNRPLL|MSL1|HNRNPLL|PTBP2B|PTBP2A|HEPH|PTBP1B|HNRNPL	K17844 PTBP3, ROD1; polypyrimidine tract-binding protein 3|K14948 PTBP2, NPTB; polypyrimidine tract-binding protein 2|K13159 HNRNPL; heterogeneous nuclear ribonucleoprotein L|K13218 PTBP1, PTB; polypyrimidine tract-binding protein 1	Sc4wPfr_354.g19170.t1
HVAEP10.G019272	TRINITY_DN42822_c0_g1_i1								O75031|HSF2B_HUMAN	Q9D4G2|HSF2B_MOUSE	none	HSF2BP	NA	Sc4wPfr_502.g33809.t1
HVAEP11.G019475	TRINITY_DN46436_c1_g1_i1								Q15043|S39AE_HUMAN	Q75N73|S39AE_MOUSE	Q9VSL7|FOI_DROME	YKE4|SLC39A10|SLC39A13|SLC39A8|ZNTA|SLC39A4|CATSUP|ZIP99C|SLC39A12|SLC39A6|SLC39A5|SLC39A14|ZIP71B|SLC39A7|FOI	K14714 SLC39A8, ZIP8; solute carrier family 39 (zinc transporter), member 8|K14716 SLC39A10, ZIP10; solute carrier family 39 (zinc transporter), member 10|K14720 SLC39A14, ZIP14; solute carrier family 39 (zinc transporter), member 14|K14710 SLC39A4, ZIP4; solute carrier family 39 (zinc transporter), member 4|K14718 SLC39A12, ZIP12; solute carrier family 39 (zinc transporter), member 12|K14711 SLC…	Sc4wPfr_248.2.g2908.t1
HVAEP11.G019543	TRINITY_DN44195_c0_g1_i2								Q93050|VPP1_HUMAN	Q9Z1G4|VPP1_MOUSE	none	VHA100-1|TCIRG1A|ATP6V0A2B|TCIRG1B|ATP6V0A1B|ATP6V0A1A|ATP6V0A1|VPH1|VHA100-2|SI:CH73-173P19.2|ATP6V0A2|VHA100-3|ATP6V0A2A|ATP6V0A4|VHA100-5|VHA100-4|STV1|TCIRG1	K02154 ATPeV0A, ATP6N; V-type H+-transporting ATPase subunit a	Sc4wPfr_653.1.g15938.t2|Sc4wPfr_653.1.g15938.t3|Sc4wPfr_653.1.g15938.t1
HVAEP11.G019756	TRINITY_DN47559_c1_g2_i3	MPSC vs EgSc	mult_exon_skip		CUL1				Q13616|CUL1_HUMAN	Q9WTX6|CUL1_MOUSE	Q24311|CUL1_DROME	CUL4B|CUL1B|CDC53|CUL4A|CULD|CUL1A|CUL1|CULA|CUL3|CUL3A|CUL4|CULB|CULC|CUL3B|CUL2|CULE	K03869 CUL3; cullin 3|K03870 CUL2; cullin 2|K03347 CUL1, CDC53; cullin 1|K10609 CUL4; cullin 4	Sc4wPfr_248.g29626.t1
HVAEP11.G019759	TRINITY_DN33058_c0_g1_i1								Q9BU76|MMTA2_HUMAN	Q99LX5|MMTA2_MOUSE	none	MMTAG2|C1ORF35	NA	NA
HVAEP11.G020158	TRINITY_DN45347_c0_g2_i4								Q9H0H5|RGAP1_HUMAN	Q9WVM1|RGAP1_MOUSE	P40809|RG84C_DROME	TUM|RACGAP84C|RACGAP1|SI:CH1073-416J23.1	K16733 RACGAP1, Tum; Rac GTPase-activating protein 1	Sc4wPfr_169.g29115.t2|Sc4wPfr_169.g29115.t1
HVAEP11.G020173	TRINITY_DN26227_c0_g1_i1								Q96IG2|FXL20_HUMAN	Q9CZV8|FXL20_MOUSE	Q9VHH9|JHD1_DROME	FBXL14|FBXL7|AMN1|RAD7|PPA|FBXL17|FBXL14B|FBXL12|SI:DKEY-192L18.9|FBXL13|FBXL11|38E.9|FBXL14A|GRR1|FBXL2|CG9003-RC|LRRC29|B630019K06RIK|FBXL20|DMEL\CG12402	K10279 FBXL13; F-box and leucine-rich repeat protein 13|K10275 FBXL9, LRRC29; F-box and leucine-rich repeat protein 9|K10283 FBXL17; F-box and leucine-rich repeat protein 17|K10268 FBXL2_20; F-box and leucine-rich repeat protein 2/20|K10278 FBXL12; F-box and leucine-rich repeat protein 12|K15082 RAD7; DNA repair protein RAD7|K15081 AMN1; antagonist of mitotic exit network protein 1|K10273 FBXL7; …	Sc4wPfr_2145.g14619.t1
HVAEP11.G020663	TRINITY_DN44724_c0_g1_i1								Q96RW7|HMCN1_HUMAN	A2AJ76|HMCN2_MOUSE	Q9VS29|DSCL_DROME	NA	NA	Sc4wPfr_1300.g9811.t1|Sc4wPfr_1300.g9811.t2
HVAEP11.G020765	TRINITY_DN41468_c0_g1_i1	MPSC vs EgSC, MPSC vs SpSC	exon_skip	BAZ2B			BAZ2B_MP, phd		Q9UIF8|BAZ2B_HUMAN	Q91YE5|BAZ2A_MOUSE	Q9W0T1|NU301_DROME	BAZ2A|BAZ2BA|BAZ2B|TOU	K15224 BAZ2A, TIP5; bromodomain adjacent to zinc finger domain protein 2A	Sc4wPfr_16.1.g8461.t1|Sc4wPfr_16.1.g8460.t1
HVAEP12.G021315	TRINITY_DN35904_c0_g2_i5								Q8N568|DCLK2_HUMAN	Q6PGN3|DCLK2_MOUSE	Q7PLI7|DCLK_DROME	CAMK1|DCLK1A|FHKB|CAMK4|PSKH2|RAD53|DCLK2B|PXI|PNCK|CAMK1G|FHKE|DCLK1B|CAMKVL|CMK1|MLKA|LOK|CAMK1B|CAMKVA|CAMK1DB|CAMK1D|STK33|DCLK1|SI:CH73-60H1.1|SI:CH211-27E6.1|FHKC|PSKH1|SI:DKEY-238N5.3|DCX|CDS1|FHKA|DCLK3|FHKD|CAMK1DA|CAMKV|DCLK2A|DCLK2|CAMK1A|CMK2|CHEK2|CAMKI|DUN1|CAMK1GA	K08808 PSKH; protein serine kinase H [EC:2.7.11.1]|K08805 DCLK1_2; doublecortin-like kinase 1/2 [EC:2.7.11.1]|K08813 STK33; serine/threonine kinase 33 [EC:2.7.11.1]|K06641 CHK2; serine/threonine-protein kinase Chk2 [EC:2.7.11.1]|K16579 DCX; neuronal migration protein doublecortin|K08795 PNCK; pregnancy upregulated non-ubiquitously expressed CaM kinase [EC:2.7.11.17]|K08812 CAMKV; CaM kinase-like …	Sc4wPfr_351.g11288.t1|Sc4wPfr_351.g11288.t2
HVAEP12.G021499	TRINITY_DN22597_c1_g1_i1								none	none	none	NA	NA	Sc4wPfr_1086.g6574.t1
HVAEP12.G021666	TRINITY_DN38484_c0_g1_i2								Q5BJE1|CC178_HUMAN	none	none	NA	NA	Sc4wPfr_416.g17189.t1|Sc4wPfr_416.g17193.t1
HVAEP12.G022407	TRINITY_DN27140_c0_g1_i1								Q9NV70|EXOC1_HUMAN	Q8R3S6|EXOC1_MOUSE	Q9VVG4|EXOC1_DROME	EXOC1|SEC3|LOC422308|SEC3-RA	K19983 EXOC1, SEC3; exocyst complex component 1	Sc4wPfr_10.g18898.t1
HVAEP12.G022414	TRINITY_DN53374_c0_g1_i1								Q8IYE0|CC146_HUMAN	B2RW38|CFA58_MOUSE	none	MBO2|CCDC146	NA	Sc4wPfr_10.g18878.t1
HVAEP12.G022519	TRINITY_DN47839_c9_g1_i4								none	none	none	NA	NA	Sc4wPfr_118.g25039.t1
HVAEP12.G022573	TRINITY_DN40917_c1_g1_i7								Q96G03|PGM2_HUMAN	Q7TSV4|PGM2_MOUSE	none	PRM15|PGM2|PGM2L1|PMM45A|PGMB	K01835 pgm; phosphoglucomutase [EC:5.4.2.2]|K15779 PGM2; phosphoglucomutase / phosphopentomutase [EC:5.4.2.2 5.4.2.7]|K11809 PGM2L1; glucose-1,6-bisphosphate synthase [EC:2.7.1.106]	Sc4wPfr_118.g25090.t1|Sc4wPfr_118.g25091.t1
HVAEP12.G022768	TRINITY_DN22094_c0_g1_i1								P49915|GUAA_HUMAN	Q3THK7|GUAA_MOUSE	none	GUA1|GMPS|BUR|GUAA	K01951 guaA, GMPS; GMP synthase (glutamine-hydrolysing) [EC:6.3.5.2]	Sc4wPfr_439.g20847.t1
HVAEP12.G023670	TRINITY_DN36562_c0_g1_i5								P42685|FRK_HUMAN	Q922K9|FRK_MOUSE	Q9V9J3|SRC42_DROME	MYO1E|EPHA7|FGFR4|INSR|TYRO3|GRAP2|EPHA10|TBCK|PTK2AA|DMEL\CG3277|ABL2|EPHA4B|FGR|EPHB2|MBRTK2|FGFR1|CINDR|EPHB4|PTK7A|FYNB|DDR|SHARK|ITK|NTRK3B|HTL|FGFR1BL|SMAL|EPHB1|AXL|ALK|EPHA8|EPHB6|STYK1|DNT|LMTK3|GRAP2A|MBTK3|EPHB2A|RET|LYN|SLA|EPHB4B|MERTK|SRC64B|MERTKA|LTK|KDRL|PTK6|SLA2|RYK|NTRK3A|EPHA6|PVR|KDR|BMX|NTRK2|FGFR3|EPHB3|GRAP|EPHA3|BTK|NTRK2B|SRC|EPHA2B|FES|GRAPL|SH3KBP1|ROR2|ABL1|AATKA|SRM…	K08896 BMX, ETK; cytoplasmic tyrosine-protein kinase BMX [EC:2.7.10.2]|K05855 SYK; spleen tyrosine kinase [EC:2.7.10.2]|K05118 LTK; leukocyte tyrosine kinase [EC:2.7.10.1]|K08889 FER, TYK3; tyrosine-protein kinase Fer [EC:2.7.10.2]|K07364 TEC; tyrosine-protein kinase Tec [EC:2.7.10.2]|K08892 FRK, PTK5; fyn-related kinase [EC:2.7.10.2]|K05119 ALK, CD246; anaplastic lymphoma kinase [EC:2.7.10.1]|K0…	Sc4wPfr_850.1.g5704.t1
HVAEP13.G024142	TRINITY_DN29941_c0_g1_i1	MPSC vs SpSC	alt_5prime				PTHR11949:SF11 INTERFERON REGULATORY FACTOR LIKE PROTEIN		Q02556|IRF8_HUMAN	P56477|IRF5_MOUSE	none	IRF1A|IRF-4|IRF2A|IRF7|IRF-3|IRF2|IRF1|IRF4A|IRF6|IRF4|IRF4B|IRF3|IRF9|IRF5|IRF10|IRF1B|IRF8|IRF6.2	K10153 IRF2; interferon regulatory factor 2|K09446 IRF5; interferon regulatory factor 5|K04693 IRF9, ISGF3G, P48; interferon regulatory factor 9|K10155 IRF8; interferon regulatory factor 8|K05411 IRF3; interferon regulatory factor 3|K09445 IRF4; interferon regulatory factor 4|K09444 IRF1; interferon regulatory factor 1|K10154 IRF6; interferon regulatory factor 6	Sc4wPfr_161.1.g12906.t1
HVAEP13.G024494	TRINITY_DN39810_c0_g1_i2								none	none	none	NA	NA	Sc4wPfr_475.1.g23405.t1
HVAEP13.G024725	TRINITY_DN25454_c0_g1_i2								Q5T6F2|UBAP2_HUMAN	Q91VX2|UBAP2_MOUSE	none	NA	NA	Sc4wPfr_90.g1177.t2|Sc4wPfr_90.g1177.t1
HVAEP13.G024976	TRINITY_DN12552_c0_g2_i1								O95478|NSA2_HUMAN	Q9CR47|NSA2_MOUSE	none	NSA2|CDK105|IP259	K14842 NSA2; ribosome biogenesis protein NSA2	Sc4wPfr_338.g25859.t1
HVAEP13.G025068	TRINITY_DN43874_c0_g1_i1								Q99985|SEM3C_HUMAN	Q62178|SEM4A_MOUSE	Q24322|SEM1A_DROME	NA	NA	Sc4wPfr_846.1.g25657.t1
HVAEP14.G027063	TRINITY_DN42960_c0_g1_i2								Q8ND61|CC020_HUMAN	Q8CDN1|CC020_MOUSE	none	C3ORF20	NA	Sc4wPfr_543.g19545.t1
HVAEP15.G027489	TRINITY_DN45298_c0_g1_i14								Q9C099|LRCC1_HUMAN	Q69ZB0|LRCC1_MOUSE	Q8INT5|DAAF1_DROME	LRRCC1	K16475 LRRCC1, CLERC; leucine-rich repeat and coiled-coil domain-containing protein 1	Sc4wPfr_1806.g25250.t1
HVAEP15.G027739	TRINITY_DN48382_c6_g1_i1								P21802|FGFR2_HUMAN	P21803|FGFR2_MOUSE	Q09147|FGFR2_DROME	NA	NA	Sc4wPfr_2598.g12025.t1|Sc4wPfr_1257.g30612.t1
HVAEP15.G027788	TRINITY_DN25860_c0_g1_i1								Q12756|KIF1A_HUMAN	D3YXS5|KIF28_MOUSE	A1ZAJ2|KIF1A_DROME	BARX1|KIF28|SI:RP71-84D9.1	NA	Sc4wPfr_177.1.g6120.t1
HVAEP15.G027795	TRINITY_DN19909_c0_g1_i4								Q8N7Z5|ANR31_HUMAN	A8VU90|ANKL1_MOUSE	none	NA	NA	Sc4wPfr_177.1.g6096.t1|Sc4wPfr_177.1.g6102.t1
HVAEP15.G028037	TRINITY_DN38898_c0_g1_i1								Q68DL7|CR063_HUMAN	none	none	SI:CH211-152C8.2|C18ORF63	NA	Sc4wPfr_1682.g4284.t1
HVAEP15.G028274	TRINITY_DN9312_c0_g2_i1	MPSC vs EgSC, MPSC vs SpSC	exon_skip, mult_exon_skip	RBL1	RBL1		RBL1		P28749|RBL1_HUMAN	Q64701|RBL1_MOUSE	Q24472|RBF_DROME	MAT3|RBLA|RBL1|RB1|RBF|RBF2|RBL2	K16332 RBL2; retinoblastoma-like protein 2|K06618 RB1; retinoblastoma-associated protein|K04681 RBL1; retinoblastoma-like protein 1	Sc4wPfr_447.g29039.t1|Sc4wPfr_447.g29039.t2|Sc4wPfr_447.g29038.t1
HVAEP15.G028637	TRINITY_DN13791_c0_g1_i1								A8MTL3|R212B_HUMAN	F6TQD1|RN212_MOUSE	O76908|VILYA_DROME	DMEL\CG31053|VILYA|DMEL\CG12200|RNF212|RNF212B	NA	Sc4wPfr_502.g33777.t1|Sc4wPfr_502.g33779.t1|Sc4wPfr_502.g33779.t2
HVAEP1.G001208	TRINITY_DN27865_c0_g1_i7								Q6PIY5|CA228_HUMAN	none	none	C1ORF228|ARMH1	NA	Sc4wPfr_372.g28028.t1
HVAEP1.G001711	TRINITY_DN69424_c0_g1_i1								O15042|SR140_HUMAN	Q6NV83|SR140_MOUSE	none	U2SURP	K12842 SR140; U2-associated protein SR140	Sc4wPfr_96.g11941.t1
HVAEP2.G002971	TRINITY_DN41378_c0_g1_i1								Q96KP4|CNDP2_HUMAN	Q9D1A2|CNDP2_MOUSE	none	DUG2|DUG1|DARMIN|CNDP1|CNDP2	K14262 DUG2; di- and tripeptidase [EC:3.4.-.-]|K08660 CNDP2; cytosolic nonspecific dipeptidase [EC:3.4.13.18]|K05604 CNDP1; beta-Ala-His dipeptidase [EC:3.4.13.20]|K15428 DUG1; Cys-Gly metallodipeptidase DUG1 [EC:3.4.13.-]	Sc4wPfr_27.g12183.t1
HVAEP2.G003376	TRINITY_DN41968_c0_g1_i2	MPSC vs SpSC	alt_5prime		CHRD, Chordin-like				Q9H2X0|CHRD_HUMAN	Q920C1|CRDL1_MOUSE	Q24025|SOG_DROME	CHRD.1|SOG|CHRDL1|AMPHICHRD|CHRDL2|CHRD	K17280 CHRDL2; chordin-like protein 2|K04657 CHRD; chordin	Sc4wPfr_4497.g6055.t1|Sc4wPfr_811.1.g17345.t1
HVAEP2.G003564	TRINITY_DN52931_c0_g1_i1								P13807|GYS1_HUMAN	Q9Z1E4|GYS1_MOUSE	Q9VFC8|GYS_DROME	GSY1|GYS2|GYS1|GYS|GLYS|CG6904-RA|GSY2|GLCS	K00693 GYS; glycogen synthase [EC:2.4.1.11]	Sc4wPfr_27.g12203.t1
HVAEP2.G003647	TRINITY_DN40170_c0_g1_i1								O15457|MSH4_HUMAN	Q99MT2|MSH4_MOUSE	P43248|MSH2_DROME	MSH4	K08740 MSH4; DNA mismatch repair protein MSH4	Sc4wPfr_447.g29006.t1|Sc4wPfr_447.g29005.t1
HVAEP2.G003825	TRINITY_DN47029_c0_g2_i1								Q9BY11|PACN1_HUMAN	Q61644|PACN1_MOUSE	Q08012|DRK_DROME	PACSIN1|PACSIN1A|MGC147475|PACSIN3|SYND|PACSIN2|SI:CH211-51C14.1|PACSIN1B	K20123 PACSIN; protein kinase C and casein kinase substrate in neurons protein	Sc4wPfr_1213.g1090.t1
HVAEP2.G004113	TRINITY_DN3515_c0_g1_i2								Q9Y6J0|CABIN_HUMAN	none	none	CABIN1|SI:CH73-313L22.2	K17613 CABIN1; calcineurin-binding protein cabin-1	Sc4wPfr_635.g14717.t1|Sc4wPfr_635.g14719.t1
HVAEP2.G004496	TRINITY_DN36612_c0_g1_i1								Q8IVL5|P3H2_HUMAN	Q8CG71|P3H2_MOUSE	none	P3H2|P3H3|P3H1|CRTAP|P3H4	K22461 P3H4; endoplasmic reticulum protein SC65|K22459 P3H2; procollagen-proline 3-dioxygenase 2 [EC:1.14.11.7]|K22460 P3H3; procollagen-proline 3-dioxygenase 3 [EC:1.14.11.7]|K08134 P3H1; procollagen-proline 3-dioxygenase 1 [EC:1.14.11.7]|K19606 CRTAP; cartilage-associated protein	Sc4wPfr_248.1.g22342.t1|Sc4wPfr_248.1.g22342.t2
HVAEP2.G004622	TRINITY_DN46071_c0_g1_i2								Q8NA31|TERB1_HUMAN	Q8C0V1|TERB1_MOUSE	none	CCDC79|TERB1	NA	Sc4wPfr_107.1.g20678.t1|Sc4wPfr_38.g5806.t1|Sc4wPfr_802.g11768.t1|Sc4wPfr_1016.g23830.t1|Sc4wPfr_1822.g12682.t1|Sc4wPfr_786.g1714.t1|Sc4wPfr_1402.g13896.t1
HVAEP2.G004996	TRINITY_DN27038_c0_g1_i1								Q92540|SMG7_HUMAN	Q5RJH6|SMG7_MOUSE	none	SMG7	K14409 SMG7, EST1C; protein SMG7	Sc4wPfr_208.g28877.t1|Sc4wPfr_208.g28876.t1
HVAEP3.G005156	TRINITY_DN30372_c0_g3_i1								Q8N2I9|STK40_HUMAN	Q7TNL3|STK40_MOUSE	Q00168|KCC2A_DROME	STK40	K16312 STK40, SHIK; serine/threonine-protein kinase 40 [EC:2.7.11.1]	Sc4wPfr_312.g4817.t1
HVAEP3.G005439	TRINITY_DN36944_c0_g1_i2								Q8TD22|SFXN5_HUMAN	Q925N0|SFXN5_MOUSE	none	SFXN5A|SFXN|SFXN5B|SFXN1-3|SFXN5|SFXN2|SFXN3|FSF1|SFXN1	NA	Sc4wPfr_372.g27987.t1|Sc4wPfr_372.g27989.t1
HVAEP3.G005825	TRINITY_DN35227_c0_g1_i3								Q8IYF3|TEX11_HUMAN	Q14AT2|TEX11_MOUSE	none	TEX11	NA	Sc4wPfr_582.g7530.t1|Sc4wPfr_582.g7530.t2
HVAEP3.G005946	TRINITY_DN40984_c0_g1_i2								Q86UL3|GPAT4_HUMAN	Q8K2C8|GPAT4_MOUSE	Q0KHU5|PCAT_DROME	AGPAT9L|DMEL\CG15450|CG3209-RA|HMFN0839|GPAT4|GPAT3|AGPAT6	K13506 GPAT3_4, AGPAT9, AGPAT6; glycerol-3-phosphate O-acyltransferase 3/4 [EC:2.3.1.15]	Sc4wPfr_44.1.g12990.t1
HVAEP3.G006341	TRINITY_DN40230_c0_g2_i2								none	none	none	DMEL\CG31279	NA	Sc4wPfr_615.1.g17694.t1
HVAEP3.G006503	TRINITY_DN35025_c0_g1_i1								P54886|P5CS_HUMAN	Q9Z110|P5CS_MOUSE	none	DMEL\CG7470|ALDH18A1|PRO1|PRO2	K12657 ALDH18A1, P5CS; delta-1-pyrroline-5-carboxylate synthetase [EC:2.7.2.11 1.2.1.41]	Sc4wPfr_463.g30864.t2|Sc4wPfr_463.g30864.t1
HVAEP3.G006675	TRINITY_DN30773_c0_g1_i2								Q9Y2D4|EXC6B_HUMAN	A6H5Z3|EXC6B_MOUSE	Q9VDE6|EXOC6_DROME	EXOC6|EXOC6B|SEC15	K19985 EXOC6, SEC15; exocyst complex component 6	Sc4wPfr_703.g8936.t1
HVAEP3.G006811	TRINITY_DN22484_c0_g1_i1								Q4G0Z9|MCMD2_HUMAN	E9Q956|MCMD2_MOUSE	none	MEI-218|MCMDC2	NA	Sc4wPfr_98.g2690.t2|Sc4wPfr_98.g2690.t1
HVAEP3.G007231	TRINITY_DN41473_c0_g2_i1								O75607|NPM3_HUMAN	Q9CPP0|NPM3_MOUSE	Q27415|NLP_DROME	NPM1B|NLP|NPM3|NPM1|NPH|NPM2|NPM2B|NPM2A|NPM1A|LOC100495408	K11276 NPM1; nucleophosmin 1|K11278 NPM3; nucleophosmin 3	Sc4wPfr_256.1.g27825.t1
HVAEP4.G007588	TRINITY_DN43048_c0_g1_i2								Q8NDQ6|ZN540_HUMAN	Q9EQB9|ZN287_MOUSE	P39413|AEF1_DROME	NA	NA	Sc4wPfr_326.g15706.t1
HVAEP4.G007699	TRINITY_DN42236_c0_g1_i2								P13674|P4HA1_HUMAN	Q60715|P4HA1_MOUSE	none	P4HA1|PH4ALPHANE1|DMEL\CG31524|BP1033|P4HA1B|DMEL\CG15864|P4HA2|DMEL\CG4174|DMEL\CG18749|PH4ALPHANE2|ANON-SAGE:WANG-055|PH4ALPHAPV|DMEL\CG32201|PH4ALPHANE3|DMEL\CG18233|DMEL\CG11828|PH4ALPHASG1|SI:CABZ01069582.1|P4HA3|CG34041-RA|DMEL\CG18231|CG9698-E|DMEL\CG31016|PH4ALPHASG2|P4HA1A|CG15539-NE4|PH4ALPHAEFB|DMEL\CG31371|BP1012|PH4ALPHAMP|SI:CH73-68B22.2|DMEL\CG32199|DMEL\CG31013|DMEL\CG31021	K00472 P4HA; prolyl 4-hydroxylase [EC:1.14.11.2]	Sc4wPfr_326.g15667.t1
HVAEP5.G009285	TRINITY_DN29902_c0_g1_i2								O43679|LDB2_HUMAN	O55203|LDB2_MOUSE	none	LDB2|LDB1|LDB1A|LDB2A|LDB1B|CHI|LDB2B	NA	Sc4wPfr_232.g4549.t1
HVAEP5.G009634	TRINITY_DN46964_c0_g4_i1								Q96RW7|HMCN1_HUMAN	D3YXG0|HMCN1_MOUSE	Q95TU8|UNC5_DROME	NA	NA	NA
HVAEP5.G009793	TRINITY_DN36663_c0_g1_i1								Q9NQ94|A1CF_HUMAN	Q5YD48|A1CF_MOUSE	P19339|SXL_DROME	DND1|A1CF|RBM46|RBM47|SYP|HNRNPR|SYNCRIP|RNPA|SYNCRIPL|DND	K13160 SYNCRIP, HNRPQ; heterogeneous nuclear ribonucleoprotein Q	Sc4wPfr_149.g26106.t1
HVAEP6.G011286	TRINITY_DN34645_c0_g1_i1	MPSC vs EgSC, MPSC vs SpSC	exon_skip	ZCWPW1					Q9H0M4|ZCPW1_HUMAN	Q6IR42|ZCPW1_MOUSE	none	MSH6|ZCWPW1|ZCWPW2	NA	NA
HVAEP6.G011373	TRINITY_DN46141_c0_g1_i3								Q5TBK1|N42L1_HUMAN	Q3V2Q8|N42L1_MOUSE	none	BCDNA:LD21293|CNP|CG018|CUE2|N4BP2L1|N4BP2|N4BP2L2	K15720 N4BP2; NEDD4-binding protein 2 [EC:3.-.-.-]|K01121 CNP; 2',3'-cyclic-nucleotide 3'-phosphodiesterase [EC:3.1.4.37]	Sc4wPfr_1414.g49.t1
HVAEP7.G012406	TRINITY_DN46406_c0_g1_i2								P80404|GABT_HUMAN	P61922|GABT_MOUSE	Q9VW26|OAT_DROME	GABAT|UGA1|GABT|ABAT	K13524 ABAT; 4-aminobutyrate aminotransferase / (S)-3-amino-2-methylpropionate transaminase [EC:2.6.1.19 2.6.1.22]	NA
HVAEP8.G014215	TRINITY_DN34584_c0_g2_i1								Q13572|ITPK1_HUMAN	Q8BYN3|ITPK1_MOUSE	none	LOC100144987|ITPK1B|ITPK1	K00913 ITPK1; inositol-1,3,4-trisphosphate 5/6-kinase / inositol-tetrakisphosphate 1-kinase [EC:2.7.1.159 2.7.1.134]	Sc4wPfr_322.g12137.t1
HVAEP8.G014526	TRINITY_DN28924_c1_g1_i1								Q9UBX3|DIC_HUMAN	Q9QZD8|DIC_MOUSE	Q9VMK1|UCP4C_DROME	DMEL\CG6893|UCP4C|ANON-WO0140519.190|UCP4B|UCP3|SLC25A27|SLC25A14|SLC25A10|DIC2|DMEL\CG7514|UCPB|UCP4A|CG 1907|UCP|DIC3|DIC1|MITC14|SLC25A30|RANGRF|DIC4|UCPC|UCP1|SI:CH1073-100F3.2|UCP2|BMCP|SLC25A11	K15104 SLC25A11, OGC; solute carrier family 25 (mitochondrial oxoglutarate transporter), member 11|K15112 SLC25A27, UCP4; solute carrier family 25 (mitochondrial uncoupling protein), member 27|K13577 SLC25A10, DIC; solute carrier family 25 (mitochondrial dicarboxylate transporter), member 10|K15106 SLC25A14_30; solute carrier family 25 (mitochondrial carrier), member 14/30|K08769 UCP1, SLC25A7; s…	Sc4wPfr_199.g28626.t1|Sc4wPfr_199.g28625.t1
HVAEP8.G014799	TRINITY_DN35636_c0_g4_i1								Q6PKC3|TXD11_HUMAN	Q8K2W3|TXD11_MOUSE	P54399|PDI_DROME	TXNDC11|DMEL\CG13671	NA	Sc4wPfr_2237.g21056.t1|Sc4wPfr_365.g14952.t1
HVAEP8.G014816	TRINITY_DN47152_c1_g2_i1	MPSC vs EgSC	exon_skip				PTHR22929 RNA POLYMERASE III TRANSCRIPTION INITIATION FACTOR B		A6H8Y1|BDP1_HUMAN	Q571C7|BDP1_MOUSE	none	SI:CH211-204C21.1|TFIIIB1|BDP1	K15198 BDP1, TFC5; transcription factor TFIIIB component B''	Sc4wPfr_1122.2.g5250.t1
HVAEP8.G015209	TRINITY_DN48143_c2_g14_i5								Q96RY7|IF140_HUMAN	none	none	REMPA|IFT140	K19672 IFT140; intraflagellar transport protein 140	NA
HVAEP9.G015564	TRINITY_DN21789_c0_g3_i1								P32238|CCKAR_HUMAN	O08786|CCKAR_MOUSE	Q8ITC9|PK1R_DROME	SS2R|MTNR1A|ADRA1BB|SS3R|OXGR1|NPFFR1L3|CHRM1A|ACKR2|NMUR3|OPRD1|CCR7|ADORA2AB|APLNRA|OCTBETA1R|TAAR20C|MTNR1BB|TAAR19F|FPR-RS4|SI:CH73-160I9.2|CCHA1-R|PROKR1A|CHRM2|SI:DKEY-247M21.3|TAAR19J|XCR1A.1|TAAR20Q|HTR2CL1|SI:ZFOS-169G10.2|HTR2AA|GRPR|HTR4|SI:CH73-309G22.1|LTB4R1|GPR103|KPG_011|SI:CH211-238P8.31|TAAR12F|NPBWR2|TAAR20P|TAAR14G|CXCR3|TACR3L|TAAR2|HCAR1-3|GPR34|GALR3|F2RL1|RXFP3|CXCR6|LOC10…	K04285 MTNR1A; melatonin receptor type 1A|K08377 NPBWR2; neuropeptides B/W receptor 2|K04240 NPFFR1; neuropeptide FF receptor 1|K04312 GPR4; G protein-coupled receptor 4|K04189 CXCR4, CD184; C-X-C chemokine receptor type 4|K08403 GPR15; G protein-coupled receptor 15|K04211 NTSR1; neurotensin receptor 1|K04147 DRD4; dopamine receptor D4|K08424 GPR119; glucose-dependent insulinotropic receptor|K041…	Sc4wPfr_724.g25415.t2|Sc4wPfr_724.g25415.t1
HVAEP9.G016189	TRINITY_DN61231_c0_g1_i1								Q13308|PTK7_HUMAN	Q8BKG3|PTK7_MOUSE	Q24488|ROR1_DROME	MYO1E|EPHA7|FGFR4|INSR|TYRO3|GRAP2|EPHA10|TBCK|PTK2AA|DMEL\CG3277|ABL2|EPHA4B|FGR|EPHB2|MBRTK2|FGFR1|CINDR|EPHB4|PTK7A|FYNB|DDR|SHARK|ITK|NTRK3B|HTL|FGFR1BL|SMAL|EPHB1|AXL|ALK|EPHA8|EPHB6|STYK1|DNT|LMTK3|GRAP2A|MBTK3|EPHB2A|RET|LYN|SLA|EPHB4B|MERTK|SRC64B|MERTKA|LTK|KDRL|PTK6|SLA2|RYK|NTRK3A|EPHA6|PVR|KDR|BMX|NTRK2|FGFR3|EPHB3|GRAP|EPHA3|BTK|NTRK2B|SRC|EPHA2B|FES|GRAPL|SH3KBP1|ROR2|ABL1|AATKA|SRM…	K08896 BMX, ETK; cytoplasmic tyrosine-protein kinase BMX [EC:2.7.10.2]|K05855 SYK; spleen tyrosine kinase [EC:2.7.10.2]|K05118 LTK; leukocyte tyrosine kinase [EC:2.7.10.1]|K08889 FER, TYK3; tyrosine-protein kinase Fer [EC:2.7.10.2]|K07364 TEC; tyrosine-protein kinase Tec [EC:2.7.10.2]|K08892 FRK, PTK5; fyn-related kinase [EC:2.7.10.2]|K05119 ALK, CD246; anaplastic lymphoma kinase [EC:2.7.10.1]|K0…	Sc4wPfr_844.g33356.t1
HVAEP9.G016513	TRINITY_DN993_c0_g2_i1	MPSC vs EgSC, MPSC vs SpSC	alt_5prime				TCF12		Q99081|HTF4_HUMAN	P15806|TFE2_MOUSE	P11420|DA_DROME	TCF3A|TCF12|TCF3B|DA|TCF3|TCF4	K09063 TCF3, E2A; transcription factor E2-alpha|K15603 TCF4_12; transcription factor 4/12	Sc4wPfr_1787.g2666.t1
HVAEP9.G016778	TRINITY_DN41672_c0_g1_i1								P42892|ECE1_HUMAN	Q4PZA2|ECE1_MOUSE	Q9XZ14|GOE_DROME	CT26920|DMEL\CG14527|BCDNA:GH07188|KEL|DMEL\CG14528|NEP4|DMEL\CG8358|MMEL1|DMEL\CG14529|PHEX|DMEL\CG5527|ECEL1|DMEL\CG9505|BEST:GH06882|NEP5|DMEL\CG14523|ECE-1|NEP1|ECE2|FRMA|MME|DMEL\CG9507|ANON-EST:POSEY132|NEP3|DMEL\CG4725|DMEL\CG4723|NEP2|DMEL\CG15485|ECE1	K08636 PHEX; phosphate-regulating neutral endopeptidase [EC:3.4.24.-]|K01415 ECE; endothelin-converting enzyme [EC:3.4.24.71]|K01389 MME, CD10; neprilysin [EC:3.4.24.11]|K09610 ECEL1; endothelin-converting enzyme-like 1 [EC:3.4.24.-]|K08635 MMEL1, NEP; neprilysin [EC:3.4.24.11]	Sc4wPfr_121.g2807.t1|Sc4wPfr_121.g2806.t1
HVAEP9.G016981	TRINITY_DN39537_c0_g1_i1								Q8NB59|SYT14_HUMAN	Q7TN84|SYT14_MOUSE	none	NA	NA	Sc4wPfr_405.g27552.t1
HVAEP9.G017225	TRINITY_DN45096_c2_g6_i1								O15320|CTGE5_HUMAN	Q8R311|CTGE5_MOUSE	Q9VMA7|TGO1_DROME	NA	NA	Sc4wPfr_569.1.g4045.t1
HVAEP9.G017444	TRINITY_DN29147_c0_g1_i1								P49257|LMAN1_HUMAN	Q9D0F3|LMAN1_MOUSE	none	LMAN2L|LMAN2|LMAN2LB|ERGIC53|LMAN2LA|CPLX3|LMAN1|UIP5|LMAN1L|DMEL\CG5510	K10081 LMAN1L, ERGL; lectin, mannose-binding 1-like|K10083 LMAN2L, VIPL; lectin, mannose-binding 2-like|K10080 LMAN1, ERGIC53; lectin, mannose-binding 1|K10082 LMAN2, VIP36; lectin, mannose-binding 2	Sc4wPfr_126.2.g29299.t1
HVAEP14.G026547	TRINITY_DN20040_c1_g2_i1	EgSC vs SpSC	alt_5prime						Q9Y5R6|DMRT1_HUMAN	Q9QZ59|DMRT1_MOUSE	P23023|DSX_DROME			Sc4wPfr_729.g12861.t2|Sc4wPfr_729.g12861.t1
HVAEP10.G018510	-							Probable peptide chain release factor
HVAEP12.G023340	-							phosphatase and actin regulator
HVAEP1.G001065	-							Ubiquitin-60S ribosomal protein L40
HVAEP1.G002116	-							NPC2, intracellular cholesterol transporter 2
HVAEP2.G004487	-							Transcription factor BYE1-like, HORMA domain-containing protein. The HORMA domain (named after the Hop1p, Rev7p and MAD2 proteins) is a protein domain that has been suggested to recognise chromatin states resulting from DNA adducts, double stranded breaks or non-attachment to the spindle and act as an adaptor that recruits other proteins.
HVAEP3.G006906	-							CLIC3, Chloride intracellular channel protein
HVAEP5.G009484	-							uncharacterized
HVAEP5.G009869	-							U1 small nuclear ribonucleoprotein
HVAEP6.G010966	-							uncharacterized
HVAEP6.G011595	-							ATP23, Mitochondrial inner membrane protease
HVAEP9.G017066	-							Ubiquinol-cytochrome-c reductase complex assembly factor 3
