## Supplementary Table 1 for "An ancient split of germline and somatic stem cell lineages in Hydra"

### Sheet: Sheet2
	Table1: Strains used in this analysis
	Strains	Reporter	Strain Description	Transgene(s)	GSC regeneration experiment	Sorted cell type or tissue
						ectodermal epithelial cells	endodermal epithelial cells	MPSCs	MPSC lineage	♀ GSCs	♀ GSC lineage	♂ GSCs	♂ GSCs	♂ GSC lineage	nerve cells (eGFP-strong)	nerve cells (eGFP-weak)	whole tissue* as, sm, sf, sh
	A14	G	Founder (Chimera)	(actin::eGFP) / ectodermal epithelial cells		●
	A16	G	Founder (Chimera)	(actin::eGFP) / endodermal epithelial cells			●
	DB115	D**	Founder (Born Chimera: Tg only in MPSCs)	(Cnnos1::DsRED; DM5::eGFP) / MPSC				●	●
	DB146	D**	Founder (Born Chimera: Tg only in MPSCs)	(Cnnos1::DsRED; DM5::eGFP) / MPSC				●
	sGrn4	G	Founder (Born Chimera: Tg only in MPSCs)	(Cnnos1::eGFP) / MPSC	▲			●	●
	sGrn4regenerate		Founder (GSCs are regenerated from TgMPSCs)		△
	Silv.24	D	Founder (Born Chimera: Tg only in MPSCs)	(Cnnos1::DsRED) / MPSC	▲			●	●
	Silv24regenerate	D	Founder (GSCs are regenerated from TgMPSCs)	(Cnnos1::DsRED) / (MPSC & GSCs)	△
	Silv24regenerate -6	D	F1 (Silv24regenerate x AEP)	(Cnnos1::DsRED) / (MPSC & GSCs)
	LWA	G	Founder	HybolF1::eGFP/ EgSC
	LWA-4	G	F1 (LWA x AEP)	HybolF1::eGFP/ EgSC
	LWA-16	G	F1 (LWA x AEP)	HybolF1::eGFP/ EgSC
	LB2	D; G	F2 (Silv24-6 xLWA-4)	Cnnos1::DsRED; HybolF1::eGFP
	LB3	D; G	F2 (Silv24-6 xLWA-16)	Cnnos1::DsRED; HybolF1::eGFP						●	●
	LB28	D; G	F2 (Silv24-6 xLWA-16)	Cnnos1::DsRED; HybolF1::eGFP	▲					●	●
	LB30	D; G	F2 (Silv24-6 xLWA-4)	Cnnos1::DsRED; HybolF1::eGFP						●	●
	Gold93B	D***	Founder (Born Chimera: Tg only in SpSCs)	(Cnnos1::DsRED; DM5::eGFP) / SpSC									●
	LY25	D; G	F1 (Gold93B x LWA-16)	Cnnos1::DsRED; DM5::eGFP; HybolF1::eGFP
	LB3 / AEP_DG	D; G	F2-Chimera, Female	(Cnnos1::DsRED; HybolF1::eGFP) / EgSC						●
	LY25 / AEP_DG	D; G	F2-Chimera, Female	(Cnnos1::DsRED; DM5::eGFP; HybolF1::eGFP) / EgSC						●	●
	LB2 / AEP_D	D****	F2-Chimera, Male	(Cnnos1::DsRED; HybolF1::eGFP) / SpSC								○ / ●	○ / ●	○ / ●
	LB3 / AEP_D	D****	F2-Chimera, Male	(Cnnos1::DsRED; HybolF1::eGFP) / SpSC								●	●	●
	LY25 / AEP_D	D	F1-Chimera, Male	(Cnnos1::DsRED; DM5::eGFP; HybolF1::eGFP) / SpSC									●	●
	Toshi_B	G	F1	Hym176B::eGFP											●	●
	AEP	-	Original Strain	-													●
	In all cases, heads and feet were removed before tissue disociation.
	For sexual tissue, only sexually differentiating parts of the bodies were used.
	▲: strains used for GSC-regeneration
	△: strains resulted from GSC-regeneration experiment
	●: Cells were collected from animals cultured at 18˚C
	○: Cells were collected from animals cultured at 15˚C to increase the stem cell fraction.
	* In addition we sequenced tissue from asexual (as) polyps, sexual gonochoristic polyps undergoing oogenesis (sf) or spermatogenesis (sm), and hermaphroditic polyps undergoing oogenesis and spermatogenesis (sh).
	** Only MPSCs were transgenic in this strain. Therefore the male-specific DM5::eGFP is not detectable in any stage of sexual differentiation (DM5/Dmrt1 is the so far undescribed hydra ortholog of transcription factors that act in bilaterian gonad development (37, 38).
	*** SpSCs in this strain is double transgenic, but DM5::eGFP was undetecttable even with FACS.
	**** leaky HybolF1::eGFP
